# TREM1^+^ regulatory myeloid cells expand in steatohepatitis-HCC and associate with poor prognosis and therapeutic resistance to immune checkpoint blockade

**DOI:** 10.1101/2022.11.09.515839

**Authors:** Julie Giraud, Domitille Chalopin, Eloïse Ramel, Thomas Boyer, Atika Zouine, Marie-Alix Derieppe, Nicolas Larmonier, Olivier Adotevi, Brigitte Le Bail, Jean-Frédéric Blanc, Laurence Chiche, Macha Nikolski, Maya Saleh

## Abstract

Hepatocellular carcinoma (HCC) is an inflammation-associated cancer arising from viral and non-viral etiologies. Immune checkpoint blockade primarily benefits patients with viral HCC. Expansion of suppressive myeloid cells is a hallmark of chronic inflammation and cancer, but their heterogeneity in HCC is not fully resolved and might underlie immunotherapy resistance in the steatohepatitis setting. Here, we present a high resolution atlas of hepatic innate immune cells from patients with HCC that unravels a steatohepatitis contexture characterized by the emergence of high entropy myeloid cell states and myeloid-biased NK cell differentiation. We identify a discrete population of tumor-infiltrating myeloid cells, predominant in the steatohepatitis setting, that expresses a variety of myeloid lineage-affiliated genes, including granulocyte, macrophage and dendritic cell features, and can be identified in HCC tumors based on selective dual expression of *TREM1* and *CD163*. Functional characterization reveals that TREM1^+^ CD163^+^ myeloid cells highly express TGFβ and IL-13RA, localize to HCC fibrotic lesions, and potently suppress T cell effector functions *ex vivo*, a function further potentiated by TREM1 engagement. We refer to this population as TREM1^+^ CD163^+^ regulatory myeloid cells (TREM1^+^CD163^+^ M_reg_). Deconvolution analyses in large cohorts of patients with HCC and other solid tumors reveals that the density of TREM1^+^ CD163^+^ M_reg_ increases in advanced stages, associates with poor prognosis, and therapeutic resistance to PD-1 blockade. Our data support myeloid subset-targeted immunotherapies to treat HCC and identify TREM1 as a therapeutic target.

**HIGHLIGHTS:**

- Atlas of hepatic innate immune cells (100,000 transcriptomes) from patients with HCC
- Core signatures to identify, discriminate and localize innate lymphoid and myeloid cells
- A population of TREM1^+^CD163^+^ myeloid cells, referred to as TREM1^+^CD163^+^ M_reg_, expands in steatohepatitis HCC
- TREM1^+^CD163^+^ M_reg_ express granulocyte- and macrophage/dendritic cell-lineage genes
- TREM1^+^CD163^+^ M_reg_ potently suppress T cell effector functions, which is potentiated by TREM1 engagement by cognate ligands
- TREM1^+^CD163^+^ M_reg_ produce high levels of TGFβ and populate fibrotic lesions
- The density of TREM1^+^CD163^+^ M_reg_ increases in advanced HCC and associate with poor patient survival
- The density of TREM1^+^CD163^+^ M_reg_ associates with resistance to immune checkpoint blockade in other solid tumors
