## Supplemental Tables for "TREM1^+^ regulatory myeloid cells expand in steatohepatitis-HCC and associate with poor prognosis and therapeutic resistance to immune checkpoint blockade": Table S2_cell number per cluster and subcluster.xlsx

### Sheet: Innate Immune
immune_cell_number_clusters_samples	12hcc	12nt	13hcc	13nt	14hcc	14nt	16hcc	16nt	17hcc	17nt	18hcc	18nt	19hcc	19nt	20hcc	20nt	23hcc	23nt	24hcc	24nt
NK1_c0	320	376	803	839	124	460	1660	685	438	784	635	521	164	70	1798	1564	1107	770	1121	651
NK1_c2	419	151	1353	866	206	171	350	179	62	429	559	399	132	45	496	743	874	875	1756	627
NK2_c1	163	654	47	353	12	1457	535	2446	1142	1362	297	51	113	205	122	269	599	378	79	787
NK2_c4	71	56	106	654	84	332	75	442	136	368	419	442	133	251	64	247	594	1312	566	865
NK2_c6	73	214	76	161	22	483	572	656	573	247	136	31	53	161	207	169	378	197	25	192
NK2_c9	26	113	24	379	135	282	113	413	129	383	181	659	29	78	41	71	227	351	379	196
NK3/γδ T_c3	131	147	55	364	69	181	1447	707	502	1208	750	855	377	329	316	911	140	129	254	860
NK3/γδ T_c15	18	7	17	15	55	150	155	89	66	112	146	266	57	37	85	87	44	8	383	104
NK4_c13	33	16	38	600	35	49	65	95	80	121	37	345	26	110	68	94	33	66	147	66
ILC_c20	52	11	12	16	52	8	10	16	33	25	46	21	14	3	11	15	9	11	12	5
Cycling_c16	83	48	26	82	30	36	35	65	39	48	43	120	26	7	22	32	110	39	31	34
Cyto_c8	125	93	41	385	50	15	9	63	7	7	46	705	154	10	951	1550	5	28	134	86
MoMa_c5	953	79	705	63	395	152	218	153	309	114	173	297	154	60	401	314	340	135	604	123
MoMa_c10	270	220	535	68	22	314	212	203	262	195	383	37	58	104	362	379	130	116	39	230
MoMa_c14	172	14	77	47	363	71	99	112	40	39	56	50	54	29	264	81	200	22	138	56
MoMa_c7	1193	118	1071	51	33	129	235	110	384	175	128	94	23	26	125	154	164	100	55	147
DC_c11	352	22	63	36	100	144	207	363	96	231	69	39	200	117	279	256	191	71	191	152
DC_c17	58	4	7	50	10	30	149	94	4	28	9	4	9	22	29	46	82	19	29	50
Neutro_c12	19	14	4	4	150	26	149	319	25	54	81	127	19	25	520	314	24	19	119	297
Baso_c21	1	0	1	2	0	4	1	5	7	6	0	0	0	1	1	12	1	2	0	8
Mast_c18	344	20	12	17	2	16	28	5	13	26	26	38	28	3	29	29	12	26	5	40
pDC_c19	81	10	38	6	4	54	72	68	16	57	19	1	13	17	21	61	17	17	5	16
Total	4957	2387	5111	5058	1953	4564	6396	7288	4363	6019	4239	5102	1836	1710	6212	7398	5281	4691	6072	5592

### Sheet: MNP
myeloid_cell_number_clusters_samples	12hcc	12nt	13hcc	13nt	14hcc	14nt	16hcc	16nt	17hcc	17nt	18hcc	18nt	19hcc	19nt	20hcc	20nt	23hcc	23nt	24hcc	24nt
THBS1_M_c0	4	2	109	41	1	391	350	282	507	228	416	18	23	131	1	7	1	1	0	211
THBS1_M_c3	8	1	1052	56	125	45	25	26	3	29	103	149	38	15	3	33	9	53	213	129
THBS1_M_c4	0	0	4	2	0	1	0	0	0	0	0	0	0	0	745	667	451	197	0	0
moDC_c6	8	0	65	27	431	20	44	62	16	52	75	62	219	37	26	33	15	19	636	71
Mac_c10	9	0	36	3	290	47	59	41	5	11	19	9	2	1	160	5	154	7	65	11
Mac_c17	37	3	2	0	43	19	26	15	7	5	18	3	12	8	88	21	27	4	36	15
cMono_c1	2526	48	9	0	11	3	11	3	5	0	4	0	14	1	2	0	4	1	10	3
iMono_c7	0	1	165	13	2	114	243	106	450	192	102	25	0	3	2	2	0	3	30	37
ncMono_c9	2	0	998	31	6	19	0	4	1	9	25	4	3	1	0	1	7	15	18	105
ncMono_c15	0	0	1	0	0	0	0	0	0	0	1	0	0	0	108	138	150	82	0	2
cMono_c16	44	368	1	0	0	2	2	1	7	2	0	0	0	0	0	0	0	0	0	0
MyeNK_c2	0	3	0	4	0	1	0	2	1	0	12	5	2	0	929	1529	2	3	2	23
MyeNK_c5	0	91	0	484	12	13	8	67	1	7	27	943	3	5	17	24	3	26	132	69
DC1_c13	56	4	7	17	9	30	150	95	4	28	8	4	6	22	29	46	81	19	29	50
DC2_c8	22	22	20	10	1	140	187	346	84	214	39	0	10	98	8	12	0	4	2	104
DC2_c12	0	0	1	3	0	0	1	0	0	0	0	0	0	0	267	236	197	53	0	1
migDC_c11	369	5	5	3	13	2	11	7	3	3	14	1	319	40	8	1	4	5	13	7
pDC_c14	78	8	39	6	4	54	69	72	15	54	18	1	10	19	19	57	17	15	2	14
pDC_c18	0	1	1	4	0	5	3	29	1	9	1	1	1	1	0	4	1	1	0	3
Total myeloid	3163	557	2515	704	948	906	1189	1158	1110	843	882	1225	662	382	2412	2816	1123	508	1188	855

### Sheet: Mac
macs_cell_number_clusters_samples	12hcc	12nt	13hcc	13nt	14hcc	14nt	16hcc	16nt	17hcc	17nt	18hcc	18nt	19hcc	19nt	20hcc	20nt	23hcc	23nt	24hcc	24nt
IL1B_Mac_c6	4	0	4	2	0	14	35	31	5	4	4	0	0	0	0	0	1	0	2	5
TAM3_c3	2	0	1	0	12	1	0	0	0	0	3	0	2	0	146	1	2	1	2	0
TAM2_c1	35	0	2	0	25	3	6	3	3	0	12	2	10	0	84	7	2	0	37	0
TAM1_c2	2	0	12	0	174	3	0	0	0	0	1	0	1	0	0	0	0	0	18	0
TRM2_c0	1	0	18	1	100	30	23	10	0	7	12	9	1	1	0	1	4	1	39	5
TRM1_c5	0	0	1	0	0	0	1	0	0	0	0	0	0	0	10	3	147	4	0	0
KC_c4	2	3	0	0	22	15	20	12	4	5	5	1	0	8	8	14	25	5	3	16
Total Mac	46	3	38	3	333	66	85	56	12	16	37	12	14	9	248	26	181	11	101	26

### Sheet: DC
DC_cell_number_clusters_samples	12hcc	12nt	13hcc	13nt	14hcc	14nt	16hcc	16nt	17hcc	17nt	18hcc	18nt	19hcc	19nt	20hcc	20nt	23hcc	23nt	24hcc	24nt
DC1_c2	55	4	7	17	9	30	150	95	4	28	8	4	6	22	30	45	81	19	30	50
DC2_c0	8	18	14	9	0	133	169	339	74	205	35	0	1	25	4	1	0	0	0	96
DC2_c1	0	0	2	2	0	0	0	0	0	0	0	0	0	0	264	239	196	54	0	1
DC2_c4	324	5	2	0	1	0	5	3	1	0	1	0	3	0	2	0	2	0	3	0
DC2_c5	8	1	2	2	5	2	0	2	0	0	12	1	162	97	1	0	1	4	5	4
migDC_c7	21	0	1	1	6	2	6	3	2	2	1	0	76	8	3	1	1	0	4	2
AS_DC_c8	12	3	5	2	1	6	18	6	10	10	4	0	10	6	8	9	2	4	2	9
pDC_c3	8	8	10	3	1	53	69	68	15	51	15	0	0	8	19	51	10	5	0	10
pDC_c6	69	0	29	4	3	0	0	5	0	3	3	1	11	12	0	8	6	10	2	4
c9	20	0	0	0	1	0	1	0	0	0	0	0	76	2	0	0	0	0	0	0
c10	0	1	0	0	0	0	2	23	0	6	0	0	1	0	0	2	0	0	0	3
c11	0	0	1	3	0	5	1	5	1	3	1	1	0	0	0	0	1	1	0	0
Total DC	525	40	73	43	27	231	421	549	107	308	80	7	346	180	331	356	300	97	46	179
