## Supplemental Tables for "TREM1^+^ regulatory myeloid cells expand in steatohepatitis-HCC and associate with poor prognosis and therapeutic resistance to immune checkpoint blockade": Table S3_Panglao lists.xlsx

### Sheet: Panglao signatures
DC	GD	KC	Macrophages	Monocytes	Mast cells	Neutrophils	NK	pDC
CD1A	GNLY	TNF	FCGR3A	APOBEC3A	FCER2	FCGR3A	FCGR3A	LILRA4
CD1C	PTGDS	LYZ	FCGR1A	FCGR3B	RIOK2	CEACAM8	SIGLEC7	CLEC4C
CD209	GZMB	MPO	LILRB4	ADA2	KIT	JAML	KLRF1	CD4
CD1B	S100B	VSIG4	JAML	FCGR1A	ENPP3	CD24	GNLY	CD8A
HLA-DRA	FGFBP2	PROK2	MS4A6A	GBP1	IL2RA	FCGR1A	IL32	CD40
HLA-DQA1	NKG7	STARD5	ITGAL	OAS1	IL17A	DEFA1	GZMH	CD80
HLA-DMB	PRF1	MSR1	ITGAM	HLA-DRA	CRH	LYZ	FGFBP2	CD83
HLA-DMA	KLRF1	TLR9	CD14	MS4A6A	HSD11B1	AZU1	XCL2	CD86
HLA-DQB1	HOPX	PPARA	FUT4	FCGR3A	CD274	SERPINB1	KIR2DL1	IL3RA
HLA-DRB1	CST7	TREM1	CD33	FCN1	CXCR2	MME	LILRB1	CCR7
HLA-DPA1	KLRD1	SLC11A1	CD80	LYZ	CXCR4	ITGAM	NCR3	CXCR3
HLA-DPB1	CTSW	TLR4	CD86	S100A12	CCR3	ITGAX	LAIR2	TRADD
LILRB2	SPON2	MMP13	CD163	SERPINA1	CCR5	CD14	ITGAM	ARHGAP9
CXCL8	IFITM1	CD14	CCR5	CSTA	LTC4S	FUT4	ITGAX	LAMP5
FCGR3A	GZMA	VDR	TLR2	RGS1	GPR34	PECAM1	CD69	GPR183
FTL	CD247	CHIT1	TLR4	CD7	MGST2	CD33	KLRD1	MAP3K2
SERPINA1	CLIC3	OSM	ADGRE1	TET2	ACHE	SELL	IL2RB	TNFSF13B
SIGLEC6	CD7	PPARD	GPR34	CD40	CPA3	C5AR1	KLRB1	PTCRA
LYZ	ADGRG1	CLEC4F	TREM2	DYSF	CPA1	CXCR1	CD244	1,00 ERN
C1orf54	CCL5	ADGRE1	FABP4	CMKLR1	CMA1	CXCR2	KLRK1	ETV6
HLA-A	TRDC	IL1B	S100A8	MEFV	HNMT	TLR2	SLAMF7	MAP3K8
HLA-B	STMN1	SLC40A1	CPM	HCK	TPSAB1	MYLK	NCR1	FAM129C
HLA-C	HMGB2	G6PD	CHIT1	PADI4	PTGDS	S100A9	SLAMF6	SPIB
HLA-DRB5	TYMS	TIMD4	F13A1	GHSR	CFP	MPO	KIT	GZMB
IL6	MKI67	MNDA	CX3CR1	ITGAX	RAB27B	CEACAM1	CD27	CXCR4
CD86	UBE2C	SLC15A3	CXCL16	SELE	SLA	CRP	KLRC1	PACSIN1
CD83	TUBA1B	DNASE1L3	TGFBR1	TLR4	IL1RL1	LCN2	NKG7	TLR7
CR2	ASPM	MARCO	SLAMF9	AR	GNAI1	DEFA3	GZMM	TLR9
TLR9	CENPA	HFE	SCIMP	CXCR4	CFD	LTF	CTSW	IRF7
LAMP3	TOP2A	CD38	LILRA5	CD86	OSBPL8	ELANE	HMBOX1	IRF8
TREM2	PCNA	CD163	CD83	CCR2	ADORA3	S100A8	AHR	IGLL1
FABP4	AURKB	CCR5	C3AR1	TNFRSF14	HS3ST1	IL1B	PRF1	CUX2
S100A9	BIRC5	CLEC1B	STAB1	MGMT	CSF2RB	CXCL2	CCL4	MCTP2
ARG1	NUSAP1	CLEC4G	MRC1	CD14	DAPP1	HP	SEMA6D	KLK1
CLEC10A	TROAP	GPIHBP1	PARP14	CD33	SLC6A4	CCL3	FHL2	BLNK
DNASE1L3	TUBB	FOLR2	FGD2	ITGAM	MAOB	HDC	CD2	GRM8
CLEC9A	H2AFX	PLTP	RAB7B	ACE	CSRNP1	MMP8	CD7	PRKCA
ETV6	CENPF	FTL	RBPJ	FUT4	CYP11A1	LRG1	CD3G	CDH1
CD163	CCNB1	IRF7	SLCO2B1	ICAM1	RGS1	OSM	CD33	IL17RB
CXCR4	H2AFZ	SPIC	NAAA	SELL	PLEK	MMP9	DPP4	CARD6
VSIG4	TRGV2	CSF1R	MARCH1	CD163	HDC	PILRA	LAT	CLEC4G
NR4A3	TRGV10	C1QC	EGLN3	FCGR2B	TPSB2	CLEC4D	PCDH15	S100A8
CCR7	TRGV11	C1QA	FGL2	ACP5	TPH1	CLEC4E	CCL5	JCHAIN
TRAF1	TRGV1	C1QB	GPNMB	MRC1	CD55	ASPRV1	GZMA	SERPINF1
RELB	TRGV3	CLEC4E	CLEC4D	TNF	RGS13	CCRL2	GZMB	ITM2C
BATF3	TRGV4		ADAM8	PLAU	TPSG1	CCR1	CMA1	TCF4
CCL22	TRGV5		ARL	IRF7	SOCS1	NCF1	DUSP2	BCL11A
SLAMF7	TRGV8		MMP12	PLSCR1	BTK	TREM1	TXK	MZB1
XCR1	TRGV9		LYVE1	MX1	IL4	SORL1	DOK2	DERL3
CXCL16	TRGJ1		PLTP	IL1RN	MS4A2	ARG2	CST7	ZFAT
SCIMP	TRGJ2		VSIG4	IFIT1	VWA5A	BST1	HSD11B1	NRP1
FCGR2B	TRGJP1		MS4A4A	IDO1	FCER1A	IL1R2	KLRC2	SLC15A4
FGD2	TRGJP2		FPR1	IFIT3	MCEMP1	CFP	SAMD3	CCR9
RAB7B	TRGJP		CD180	TNFSF10	MILR1	ADAM8	TBX21	IRF5
NAAA	TRGC1		GDF15	CXCL10	CCL2	CD177	CHSY1	BST2
HCK	TRGC2		RAB20	S100A9	CREB3L1	PTGS2	TRDC
CD180	TRDD1		HFE	S100A8	EDNRA	OAS3	CXCR4
HFE	TRDD2		TNF	S100A4	HS6ST2	PRTN3	IL18R1
CCR2	TRDD3		CCR2	CLEC7A	KCNE3	CTSG	SERPINB9
RYR1	TRDJ1		SNX20	CSF3R	MEIS2	CAMP	DOCK2
ITGAE	TRDJ2		FMNL1	MNDA	MRGPRX2	SLC1A5	SH2D2A
SEMA4A	TRDJ3		GPR132	ZFP36L2	PLAU	SNX20	S100A4
DPP4	TRDJ4		SLAMF7	LTA4H	ADAMTS9	ADPGK	XCL1
SLAMF8	TRDV1		NCEH1	CLEC12A	CHST1	PSTPIP1	GZMK
CXCR3	TRDV2		CCL24	CD48	COBL	LYST	IFNG
BTLA	TRDV3		C5AR1	PRTN3	CTSG	DOCK8	CCL3
FLT3			CD300A	VCAN	DNM3	S100A4	CSF2
TLR3			CXCL2	IFITM3	FAM198B	NLRP3	IL2RG
ITGAX			CCL7	FN1	GRIK2	CSF3R	TGFB1
GPR132			CCL2	ADGRE1	HPGDS		KIR3DL1
ADAM19			IL1B	CD44	HS3ST3A1		KLRG1
AP1S3			IRF5	CSF1R	PAPSS2		ADAMTS14
ASS1			AHR	CX3CR1	PCBD1		ITGA2
ADGRG5			MYO1G	ITGAL	PCP4L1		STYK1
GPR68			DUSP5	PECAM1	RNF128		CLEC2D
KIT			GPR171	PTPRC	SLC29A1		CD247
KMO			CCR7	SPN	SLC45A3		ZBTB16
P2RY10			DNASE1L3	PSAP	STARD13		SPON2
RAB30			CXCL1	RHOC	A4GALT		HOPX
ZBTB46			SAMSN1	PILRA	ACER3		CD8A
S100A4			NR4A3	NFKBIZ	ARMCX3
CLEC7A			CCL22	NAAA	ATL2
AIF1			S100A4	LY6E	BBS10
LST1			MMP9	LYN	BMPR2
CTSS			HILPDA	MS4A7	C2
IRF8			NRP2	CEBPB	CCDC141
ADGRE1			SLC37A2	CD68	CCL7
CCL17			CTSK	IFI30	CDC42BPA
CD14			CD36	RGS2	CDH9
CD207			LPCAT2	LST1	COPZ2
CD8A			HPGDS	SPI1	ZDHHC13
CX3CR1			IFNAR2	TYMP	WDR60
ITGAM			MS4A7	FGL2	UNC13B
LY75			SLC11A1	PYCARD	TRANK1
PDCD1LG2			HPGD	LYST	TIAM2
PTPRC			CCL3	CCL3	TCF7L1
SIRPA			CLEC7A	IL1B	STK32B
AXL			CD5L	CFP	ST6GALNAC3
PPP1R14A			CCL5	CD36	SOCS2
CD22			CYTH4		SPRED1
DAB2			CD3E		SMPX
S100A8			CD19		SMARCA1
VCAN			CD74		SLC7A5
ANXA1			CSF1R		SLC4A4
FCER1A			LGALS3		SLC31A2
CADM1			CD68		SGCE
CAMK2D			UCP2		ROR1
LGALS3			TREML4		RNF180
NAPSA			FGR		RBFOX1
PLBD1			CYBB		RAPGEF2
RNASE6			CD200		PDE1C
PLAC8			CD200R1		PCDH7
H2AFY			GATA6		OPTN
SLC11A1			ITGAX		OAF
PDPN			PPARG		NEO1
S100B			TYROBP		NDST2
CD28			RGS1		NCEH1
PPL			DAB2		MRGPRX1
SERPINB9			P2RY6		MLPH
JAML			MAF		MITF
			AIF1		MFGE8
			CLEC10A		LSAMP
			ADGRE5		LRRC66
			SLC15A3		LIMA1
			CYP27A1		KRT4
			SLC7A7		KDELR3
			RUNX3		IDS
			SYK		HSPA13
			SELENOP		HS2ST1
					GPM6A
					GP1BA
					GNAZ
					FAM84A
					FAM129B
					EXT1
					ESYT3
					ENO2
					ENAH
					DUSP1
					DGKI
					DDC
					DCLK3
