## Supplemental Tables for "TREM1^+^ regulatory myeloid cells expand in steatohepatitis-HCC and associate with poor prognosis and therapeutic resistance to immune checkpoint blockade": Table S4_disc genes list top 100.xlsx

### Sheet: Innate Immune
NK1_c0	NK1_c2	NK2_c1	NK2_c4	NK2_c6	NK2_c9	NK3/γδ T_c3	NK3/γδ T_c15	NK4_c13	ILC_c20	Cycling_c16	MyeNK_c8	Mo/Mac_c5	Mo/Mac_c7	Mo/Mac_c10	Mo/Mac_c14	DC_c11	DC_c17	pDC_c19	Neutro_c12	Baso_c21	Mast_c18
GZMB	GNLY	FAM177A1	HSPA6	CRTAM	CCL3	IL7R	CD3G	SNHG8	LTB	STMN1	LYZ	LYZ	LST1	VCAN	SELENOP	HLA-DQA1	CPVL	GPR183	CXCL8	CLC	TPSAB1
GNLY	IFNG	PIK3R1	IFNG	NFKB1	XCL1	CD3D	CD3D	ZFAS1	IL7R	MKI67	HLA-DRA	FCN1	IFITM3	S100A9	C1QB	HLA-DRA	CST3	SOX4	S100A8	IL4	TPSB2
FGFBP2	FGFBP2	IL2RB	HSPA1A	REL	XCL2	CD3G	TRGC2	ANKRD11	KIT	TYMS	HLA-DRB1	S100A9	MS4A7	THBS1	ALB	HLA-DPB1	HLA-DQA1	JCHAIN	NAMPT	HDC	CPA3
SPON2	HSPA6	NR4A2	DNAJB1	XCL1	IL2RB	CD3E	GZMH	ARHGEF1	CCR6	TUBA1B	HLA-DPA1	IFI30	AIF1	S100A8	C1QA	HLA-DRB1	HLA-DPB1	IRF4	FCGR3B	GATA2	CTSG
PTGDS	PTGDS	CEMIP2	HSPD1	KDM6B	CD160	IL32	CD52	AFF4	IL4I1	TUBB	HLA-DPB1	AIF1	CDKN1C	LYZ	APOE	HLA-DPA1	HLA-DPA1	TCF4	G0S2	MS4A2	HPGD
PRF1	JUN	YPEL5	HSPH1	RBBP8	CMC1	TRGC2	CD3E	YME1L1	AQP3	HMGB2	SAT1	IL1B	SMIM25	IL1B	C1QC	HLA-DQB1	HLA-DRB1	PPP1R14B	PTGS2	IL1RL1	HPGDS
ARL4C	SPON2	ZNF331	HSP90AA1	CD83	PLCG2	GZMK	IL32	BRD2	TNFRSF25	CENPF	CST3	CYBB	IFI30	MAFB	APOC1	CST3	HLA-DQB1	CCDC50	S100P	MS4A3	MS4A2
AKR1C3	DNAJB1	B3GNT7	HSPA1B	OTULIN	STK17A	TRDC	TRDC	FNBP4	ICOS	PCLAF	CD74	VCAN	CFD	TIMP1	RNASE1	CD74	CD74	TCL1A	MNDA	CPA3	KIT
GZMH	HSPA1B	RANBP2	CACYBP	CCL4	GZMK	BCL11B	KLRG1	NUFIP2	IL1R1	TOP2A	S100A9	HLA-DRA	WARS	S100A12	FTL	HLA-DRB5	HLA-DRA	IL3RA	CMTM2	IL13	ADCYAP1
FCGR3A	HSPA1A	HCG18	CCL3	RGCC	TXK	TRAC	CLEC2D	YTHDC1	SPINK2	NUSAP1	FTH1	CST3	HSPB1	FCN1	SLC40A1	CLEC10A	DNASE1L3	PLD4	CSF3R	CACNG8	RHEX
SYNE2	GZMB	TIPARP	CD69	XCL2	TOX2	ZFP36L2	CCL5	GAS5	CFH	ASPM	S100A8	CTSS	SERPINA1	PPIF	HLA-DRB1	GPR183	IDO1	LDLRAD4	IFITM2	GCSAML	LGALS3
NKG7	GZMH	CD160	CCL4L2	NFKBIA	KLRC1	CXCR4	LIME1	ANKRD44	DPP4	DUT	FTL	AC020656.1	COTL1	PLAUR	HLA-DPA1	CD1C	CLEC9A	ITM2C	BASP1	ENPP3	IL1RL1
SYNE1	TXNIP	CD7	HSP90AB1	GADD45B	IKZF3	RGCC	LAG3	MYCBP2	PCDH9	HMGN2	TAF10	PSAP	HMOX1	C5AR1	MRC1	FCER1A	C1orf54	APP	PROK2	CCR3	CMA1
CST7	CCL4L2	METRNL	DNAJA1	NFKBIZ	CD7	TRAT1	RPL3	CDK13	IL23R	H2AFZ	NDUFC2	HSPB1	CTSS	CXCL2	CD14	HLA-DMA	SNX3	IRF7	S100A12	LINC00929	SLC18A2
ADGRG1	PRF1	RNF125	HSPE1	ICAM1	GZMA	LTB	RPS27	TCF25	IL2RA	HIST1H1B	SF3B6	FTL	CALHM6	IFI30	CD74	SGK1	LGALS2	UGCG	SOD2	ITGB8	GATA2
CEP78	KLF2	KRT86	XCL1	BIRC3	KLRB1	KLRG1	RPS3	KIAA1109	FXYD7	RRM2	CIB1	MS4A6A	MT2A	CTSS	HLA-DRA	MS4A6A	CPNE3	EGLN3	FPR1	IL5RA	LTC4S
IGFBP7	AKR1C3	CASP3	ZFAND2A	LMNA	IFITM1	CLEC2D	B2M	SAR1A	SLAMF1	PCNA	GABARAPL2	S100A8	LILRB2	THBD	MS4A6A	CPVL	NRARP	SPIB	S100A9	KLF5	PRG2
HOPX	CEP78	SLFN13	XCL2	KLRC1	ARPC5L	TUBA4A	KLRC4	PNISR	SLC4A10	ATAD2	HCLS1	HLA-DRB1	TIMP1	SLC11A1	HLA-DPB1	NRARP	SHTN1	BCL11A	GCA	AKAP12	HDC
MYOM2	CACYBP	PDE7A	DNAJB4	NFKBID	EOMES	SPOCK2	SYNE2	ARHGAP26	SCART1	SMC4	LAMTOR5	CTSB	RHOB	EREG	DAB2	CTSH	TXN	LILRA4	TREM1	IL3RA	CD9
CX3CR1	CD69	TENT5C	CYCS	FAM177A1	SH2D1A	DUSP2	TRG-AS1	FGFR1OP2	RORC	TPX2	ATP5PF	EREG	FCN1	SOD2	LGMN	HLA-DMB	WDFY4	TPM2	LUCAT1	CR1	CLU
CD247	HOPX	ATP1B3	GZMK	DENND4A	PTGDR	DUSP4	FGFBP2	POLR2A	IGFBP4	CLSPN	MICOS10	BAG3	APOBEC3A	AC020656.1	CST3	RNASE6	RGS10	SEC61B	C5AR1	CSF2RB	VWA5A
KLRD1	SLC5A3	KLRB1	TNFSF14	GZMK	GIMAP7	LINC01871	RPL23A	LUC7L3	ADAM12	HMGB1	COX5A	TYMP	PSAP	NAMPT	CTSB	IFI30	HLA-DMA	MZB1	IL1R2	RHEX	LMNA
PRSS23	FCGR3A	CMC1	ANKRD37	ADGRE5	SPRY2	GPR171	RPL14	PPP1R10	CHRM3-AS2	CKS1B	TRIM22	CD74	FTL	G0S2	FCGRT	LGALS2	TACSTD2	SERPINF1	FTH1	MMP25	CAPG
KLF3	NKG7	SYTL3	BCO2	BCL2A1	AL627171.2	CD2	RPS12	FRYL	TTC39C-AS1	HELLS	G0S2	NPC2	SAT1	CEBPB	NPC2	C15orf48	CTSZ	PMEPA1	PLAUR	FCER1A	CSF1
ABHD17A	ANXA1	SCX	SERPINH1	SKIL	KLRF1	TRGC1	RPS19	SRSF6	ENPP1	UBE2C	ATP5MD	SOD2	BAG3	BASP1	HLA-DQA1	LYZ	CADM1	SCT	RNF149	EREG	LEO1
EFHD2	PMAIP1	CCND2	PPP1R15A	HCG18	GSTP1	SRSF7	RPS29	MT-ATP8	FHL1	DEK	LIMD2	HLA-DPA1	TCF7L2	DUSP6	MS4A7	FILIP1L	RAB7B	SEL1L3	SLC25A37	ATP10D	ARHGAP18
C1orf21	BPGM	FBXO34	CCL4	PHLDB2	ACAP1	RNF19A	RPS27A	TUBB4B	ITM2C	BIRC5	COX7B	CD68	NAP1L1	SERPINB2	CD68	KLF4	DUSP4	C12orf75	BCL2A1	SERPINB2	AL157895.1
PLAC8	HSP90AA1	TOX2	CHORDC1	GNL3	MYBL1	TNFAIP3	C12orf75	BDP1	ADAM19	SMC2	EIF3H	FGL2	SPI1	IER3	FOLR2	JAML	S100A10	IRF8	ACSL1	HCAR3	HECW2-AS1
S1PR5	SYNE2	KRT81	JUN	BIRC2	KLRK1	RPS29	GNLY	AHSA1	AFF3	TK1	TIMP1	CD14	FCGR3A	CD93	MS4A4A	FCGR2B	BASP1	IGKC	MXD1	TMEM164	SIGLEC6
CTSW	CX3CR1	GZMK	CMC1	FOSL2	CD81	LAG3	NKG7	1,00 AMD	RETREG1	CENPU	ENY2	HLA-DPB1	S100A11	VMP1	MARCKS	RGS10	NAP1L1	MPEG1	GLUL	AL391832.2	RGS13
TLE5	ADGRG1	CLDND1	HSPA8	SYTL3	EVL	LMNA	SYNE1	SNHG7	LINC00892	MCM7	SH3BGRL	SERPINA1	IL1B	CYBB	HLA-DMA	CD1E	SGK1	DERL3	AL034397.3	NLK	RAB27B
DTHD1	CCL4	VPS37B	FKBP4	GRASP	SLFN5	TC2N	BCL11B	CHD3	MAST4	PTTG1	VIM	CALHM6	G0S2	S100A6	HLA-DQB1	CTSZ	LYZ	DUSP5	CXCR2	CD9	TPSD1
DSTN	SYNE1	SPRY1	DOK2	YPEL5	CAPN12	TRBC2	A2M-AS1	APOBEC3C	DLL1	KNL1	ATF4	CSTA	SOD2	OLR1	A2M	CD86	CCND1	CLEC4C	AQP9	CXCL8	KRT1
LINC00299	PRSS23	RBM38	KLRC1	BRAF	TIGIT	CCL5	GZMB	ZFC3H1	CAMK4	CENPM	ATP5MC3	GRN	VAMP5	LUCAT1	IGSF6	MRC1	PPA1	KRT5	PHACTR1	HPGD	CNRIP1
CLIC3	ARL4C	LEPROTL1	CD160	ZC3H12A	SYNRG	CRTAM	HLA-C	PRPF4B	SRGAP3	DHFR	ATP6V1F	MARCKS	C5AR1	ATP2B1	CD163	PPA1	GPR157	MAP1A	RGS2	RFLNB	CD82
PPP2R5C	PYHIN1	IFRD1	SPRY2	TNFAIP3	DENND2D	PIK3R1	PPP2R5C	MALAT1	TNFRSF18	FAM111B	UQCRH	S100A6	GBP1	VEGFA	MSR1	CSF2RA	AC020656.1	TSPAN13	TMEM154	SLC2A6	LINC02829
GK5	CST7	IDI1	AHSA1	PIM3	ETS1	RPS27	RPS14	NOP58	INPP4B	CENPK	PDCD6	CPVL	TYMP	HBEGF	LIPA	HLA-DQA2	CDK2AP1	LRRC26	LITAF	CFD	BACE2
PRMT2	HSPA8	HECTD1	DNAJA4	MYC	IPCEF1	CD52	RPS21	PAXBP1	TNFRSF4	PRC1	PCBP1	CTSH	LILRA5	MNDA	MAF	FGL2	MPEG1	PLP2	TRIB1	LIN7A	STX3
CD226	IGFBP7	FOSL2	NUDC	DDX3X	MATK	INPP4B	RPS15A	KANSL1	LIF	EZH2	HMGN3	S100A12	CD52	APLP2	AIF1	IL13RA1	C15orf48	POLB	S100A11	TMEM154	GCSAML
SELPLG	DNAJB4	ARHGAP9	CGAS	THAP2	NCAM1	THEMIS	LCK	SMG1	AHR	CDK1	DYNLT1	IGSF6	LYPD2	CCR1	GPR34	VIM	C1orf162	RRBP1	NCF1	SAMSN1	CAVIN2
BIN2	KLRD1	ZNF571	BCAS2	STAT4	EIF3G	CRIP1	CST7	EPB41	ZNRF1	DNAJC9	SFT2D1	OLR1	S100A6	PHACTR1	GRN	IGSF6	RAB32	SLC7A5	CEBPB	BIRC3	TIMP3
MTSS1	SAMD3	USP36	NR4A1	RAB8B	TMIGD2	CRYBG1	TRBC1	UPF2	HPGD	MAD2L1	RBX1	LGALS3	POU2F2	ACSL1	CSF1R	MEF2C	S100B	CD2AP	SRGN	ADGRE2	MAOB
ANXA1	NEU1	PDCD4	PMAIP1	POLR2K	CXCR6	PTMS	C12orf57	TRA2B	NBL1	CBX5	ZFAS1	KCTD12	MAFB	CD300E	PSAP	C1orf162	XCR1	CCDC88A	CD55	PAG1	FERMT2
KLRF1	CHORDC1	ZFP36	HSPA4	BHLHE40	KLRD1	LIME1	RPL26	NKTR	CD82	MCM3	CLK1	GBP1	S100A4	CTSB	HLA-DMB	PKIB	NME2	RNASE6	2,00 VNN	ANKRD28	CALB2
GNPTAB	PLAC8	EML4	STK17A	TNFRSF18	HELZ	EZR	RPL19	SYNRG	TIAM1	KIF11	BIRC2	MNDA	STXBP2	ATP13A3	CPVL	GSN	HLA-DMB	RUBCN	LST1	NR4A3	SVOPL
GNG2	CD226	CCNH	DEDD2	ELL2	CD96	TENT5C	RPS18	AKAP9	TPT1	TMEM106C	POMP	LGALS2	PILRA	CD14	HES1	CALHM6	FGL2	GNA15	SMIM25	NFKBIZ	STXBP6
DIP2A	LINC00299	PTPN22	STIP1	RANBP2	ABCB1	CD28	ADGRG1	FOXP1	TCF7	ZWINT	CD53	HLA-DRB5	BRI3	PSAP	LGALS3	FCGRT	BATF3	LINC00996	MME	SOCS2	PLPP1
ZEB2	GIMAP7	SLC38A1	MRPL18	MAFF	PYHIN1	DDX24	LYAR	CDK11A	IL18R1	RAD51AP1	KRT10	APOBEC3A	CD68	GK	VSIG4	HBEGF	PPT1	PTCRA	LRRK2	GALC	ALDH1A1
TFDP2	MTSS1	TNFSF14	TSC22D1	ZNF331	MMP25-AS1	RPS12	MALAT1	TGFB1	MDFIC	CENPE	SNHG8	SAT1	PECAM1	TREM1	PLD3	CCDC88A	RNASET2	SMPD3	RUBCNL	KCNJ2	AL078590.2
SAMD3	DTHD1	PDE4B	DNAJB6	RALGAPA1	TRDC	PDCD4	PRF1	MPHOSPH8	FXYD5	ATAD5	HIGD2A	HLA-DMA	CYBB	FTH1	CTSZ	ALDH2	HLA-DOB	P2RY14	DUSP1	MXD1	MEIS2
PYHIN1	AK5	CD38	SPRY1	TIPARP	NCR1	CAMK4	RPS6	CLK1	CD52	HMMR	ARID5A	S100A11	ZFAND2A	CSTA	BLVRB	GRN	CCDC88A	RASD1	SAT1	TNFAIP3	MITF
RAP1B	C1orf21	IFITM1	1,00 ERN	PPP1R15B	CLDND1	P2RY10	RPS4X	RABGAP1L	RPL13	DLGAP5	GPX4	ANXA5	CST3	SAT1	CD9	HERPUD1	FLT3	LILRB4	H3F3A	SRGN	PMP22
IGF2R	ADRB2	SH2D1A	IKZF3	JUND	PNN	RCAN3	PTMS	DIP2A	RUNX2	ORC6	SRSF2	AP1S2	LYN	MPEG1	CREG1	PHACTR1	NET1	CTSB	FOS	RNF19B	GMPR
PDE4D	CDC42EP3	FYN	SLC5A3	TNFRSF9	CD38	RPS26	CTSW	MED29	REEP3	GTSE1	1,00 PGK	CD302	NR4A1	FPR1	STAB1	SPIB	ACTB	COBLL1	ITM2B	DUSP6	LAPTM4A
PTPN4	GIMAP4	CNOT6L	DYNLL1	APOBEC3G	CD63	EML4	RPS25	SPG7	LTC4S	MCM4	IVNS1ABP	LST1	FGL2	NLRP3	CYBB	C1QB	CLEC7A	MYBL2	SERPINA1	NAMPT	NSMCE1-DT
HIPK2	CGAS	CLIC3	NAF1	NR4A2	LDB2	GSPT1	LINC01871	HCP5	SSBP2	PTMA	UPP1	COTL1	ASAH1	ITGAX	FCGR2A	AC020656.1	CXCL16	HIVEP1	NEAT1	OSM	BMP2K
AKNA	EFHD2	CD81	TNFSF9	TRAF1	AC245297.3	C12orf57	RPL13A	INPP4A	TESPA1	HIST1H3B	VPS29	YBX3	HES1	NCF2	PRDX1	ANXA5	DAPP1	CD4	H3F3B	ABHD5	CD63
CD47	CD247	TIGIT	UBB	PDE4B	TOX	ITM2A	RPL32	SLC7A5	BCL2	CDT1	HINT1	BRI3	EREG	PLBD1	ADAP2	PAK1	PPP1R14B	NIBAN3	ACTB	BASP1	S100A6
HSH2D	PPP1R15A	CREM	PPP1R2	NINJ1	TTN	SNHG16	ARL4C	BTAF1	TMEM123	CDKN3	DBI	TSPO	FTH1	ETS2	GPNMB	COTL1	RPS11	CIITA	FTL	EPAS1	FCER1A
TTC38	DNAJA1	LDHA	KLRB1	FOSB	P2RY11	DUSP5	RPS15	PRKCH	CSF2	FANCI	SRSF6	C5AR1	IER5	APOBEC3A	SGK1	NME2	PTMS	MEF2C	ALOX5AP	JAK2	ACOT7
MBP	BIN2	TLE1	SOD1	CHD4	APOBEC3G	LEPROTL1	RPSA	RHOF	RPLP1	UBE2T	SLC25A5	TNFAIP2	KLF4	AQP9	RNASE6	IL1R2	TMSB4X	FCHSD2	ADGRG3	MT-ND2	BTK
ORAI1	BTN3A2	RGCC	TOX2	GRAMD2B	S100PBP	RPS3	CD99	MACF1	TRAC	NUF2	RPS13	CTSZ	NPC2	TSPO	RGS10	TMEM14C	ASAP1	RNASET2	CDA	S100P	FTH1
CAST	ID2	YES1	TIPARP	TNFSF14	GPR174	PPP2R5C	RPL34	ATM	GOLGA8A	PHF19	ZNF706	MPEG1	HCK	TKT	TGFBI	C1QA	FCGRT	CXCR3	CLEC4E	GPR65	SMYD3
PTPN12	PTPN4	MAFF	CXCR6	RNF19A	SEPTIN7	EMB	RPL30	ASXL1	PHTF2	FEN1	OGT	NCF2	LRRC25	SERPINA1	PDK4	RPS11	SPINT2	CORO1C	LCP1	C5AR2	RPL23
JAK1	CLIC3	ALOX5AP	ABCB1	PIK3R1	LAT2	LYAR	SH3BGRL3	TNRC6B	CDC14A	ESCO2	PARVG	GABARAP	TNFSF10	HIF1A	FGL2	CXCL16	RUBCNL	CLN8	GABARAP	FTH1	RPL34
C12orf75	ABHD17A	RAB11FIP1	HCP5	ZFY	HCST	LCK	SAMD3	ARAP2	CAPG	CHEK1	ATP6V0D1	HLA-DQA1	FCER1G	CD55	CD302	CD83	GRN	C12orf45	MARCKS	UGP2	LIF
RASA3	CTSW	DCTN6	CCT4	B3GNT7	CHST12	PPDPF	RPS2	AKNA	GPR183	LIG1	MAP3K8	FCGR2A	TKT	TYMP	NRP1	OGFRL1	EGLN3	SEMA7A	MYL6	LINC01578	PRDX1
TSC22D3	AC243960.1	ERCC5	CCNH	NFKB2	CORO1A	CD27	HOPX	AC058791.1	EEF1A1	NUDT1	SLC38A2	MS4A7	CSF1R	GRN	SLCO2B1	INSIG1	TSPAN33	THEMIS2	OSM	CD55	VIM
GTF3C1	TBX21	KLRF1	PIK3R1	DDX3Y	ALOX5AP	RPS25	CD2	MDM4	MGAT5	BRCA2	RAB1A	TIMP1	LILRB1	BRI3	RNASET2	SPINT2	CLNK	TRAF4	AIF1	SCCPDH	ACSL4
LINC00861	AC092821.3	CD96	CLDND1	LDHA	CD247	MYADM	TRAC	HIST2H2AC	TP53INP1	CENPH	HSPA1A	IER3	KLF2	S100A4	KCTD12	CIITA	ENPP1	DNASE1L3	MBOAT7	BTK	RAB32
ATM	TAGAP	GATA3	FAM107B	RAB21	SKAP1	G3BP2	RPL21	TLE4	RPL34	DTYMK	IFI30	MAFB	TNFAIP2	PLIN2	PTMS	DUSP4	CD40	CYB561A3	SMCHD1	RHBDD2	RPS8
SH2D2A	RIPOR2	TUBA4A	ARPC5L	IRF8	SPRY1	JUNB	RPL6	RBM6	CFAP36	GMNN	STX11	WARS	BCL2A1	FGL2	CTSL	NPC2	YBX3	OPN3	SDCBP	PDLIM5	NDFIP2
STK38	PPP2R5C	REL	UBE2S	PDE7A	RUNX2	RPL36	RPL11	ZRANB2	SPOCK2	ASF1B	ELL2	MT2A	CFP	ANXA5	ITM2B	RNASET2	SPI1	DIPK2A	SELL	TLR4	FAU
CCND3	LINC02384	SRSF7	CDKN2C	MIR155HG	MCTP2	RPS21	RPL37	CCDC88B	SEPTIN11	NCAPG	SPSB3	LGALS1	HES4	AIF1	MEF2C	IL18	VMO1	AFF3	NCF2	LMBRD2	RPL11
MGAT4A	TGFBR3	SLC35E1	SH2D1A	TUBA4A	BCO2	UBE2S	RPL17	OGT	EEF1G	BRCA1	6,00 LSM	TNFSF13B	RNASET2	MARCKS	CTSH	SPI1	GPR183	LIME1	IVNS1ABP	CSF1	ANXA1
VAV3	S1PR5	RALGAPA1	TIFA	METRNL	GIMAP6	KMT2A	RPL7A	NARF	LST1	CEP55	EIF4A3	G0S2	ANXA5	PHLDA1	CALHM6	GPAT3	C20orf27	TGFBI	IER3	SELENOK	RPS4X
GZMM	MGAT4A	ABCB1	IPCEF1	SRSF2	DZIP3	CD84	RASGRP1	H2AFX	RPL32	WDR76	SNX3	SPI1	LGALS1	CD36	TIMP2	VEGFA	HMGA1	PDGFB	EVI2B	FAM110A	PHLDA2
AC092821.3	TRBC1	GALNT11	TCP1	TIGIT	MYL12A	RHOH	RPLP2	LMO4	RCAN3	NCAPD3	TMEM259	FCGRT	SCIMP	LIMS1	F13A1	SAMHD1	NAAA	SELL	ABHD5	GNAQ	MAPK6
GIMAP7	BATF	BRAF	TSPYL2	NFE2L2	CCL3L1	CD96	RPL38	FTX	LINC00299	CDCA8	HLA-DQA1	CFD	NCF2	RAB31	CPM	TUBA1B	RPS23	SLC15A4	MX2	PLAUR	RPL35A
CD99	GNPTAB	APOBEC3G	FOS	EML4	RAC2	RPL13	PTPRC	TUT4	SDC4	KIF15	ACADVL	HLA-DQB1	CLEC7A	CD68	BRI3	TYMP	CAMK2D	GAPT	S100A6	RGS2	RPS28
IL2RG	RAP1B	AUTS2	EOMES	PDCD4	PDLIM1	PBXIP1	TRBC2	HSPA6	ARHGAP10	NDC80	H2AFY	CLEC7A	CTSL	S100A11	MAFB	NR4A3	CSF2RA	EIF2AK4	CTSS	SDCBP	TMEM154
MAPRE2	C12orf75	IRF1	CEMIP2	NR4A3	TXNIP	RPS20	RPS3A	INTS6	CA2	SGO2	ARHGAP4	S100A4	EMP3	CD302	RNF130	PLAUR	DST	VEGFB	ANP32A	PLIN2	C4orf48
HAVCR2	TLE5	PGRMC2	TLE1	FASLG	ADAMTS17	RPS18	LINC00861	VPS13C	PHACTR2	CENPW	SLC25A3	DNAJA4	PYCARD	CCRL2	HMOX1	YWHAH	MEF2C	ZFAT	SLC11A1	MT-ND1	P2RX1
RAB29	FCRL3	GSTP1	IL2RB	CCND2	LINC00996	FAM102A	PYHIN1	CTBP1	FLT3LG	HIRIP3	TRABD	HLA-DMB	PAG1	CTSL	EPB41L2	GRASP	P2RY14	STMN1	CSNK1A1	GLUL	GIHCG
TXNIP	DEDD2	CHD1	H2AFX	N4BP1	TMSB4X	TRG-AS1	RPL35A	AC008875.3	KRT86	KIFC1	RNH1	TKT	CEBPB	SERPINB1	ANXA5	LY86	CLIC2	SULF2	SF1	NCF1	RPL10
DHRS7	ATM	RAB8B	TXK	SERTAD1	IFITM2	TRBC1	RPL36	TRA2A	MAF	SPC25	MAT2A	TGFBI	LTA4H	CSF3R	CD63	RPL23	LDLRAD4	NEK8	SAMSN1	KDM6B	RPL36AL
PTPRA	TXK	TENT4B	C17orf67	PTGER4	ELOVL6	BICDL1	TGFBR3	SLC20A1	SVIL	E2F1	CHCHD2	KLF4	VMO1	IL1RN	CXCL16	IL1B	C12orf45	GNG7	TMCC3	CXCR4	RPL37A
KLF13	CCDC88C	DBF4	TAF7	CD69	RNF165	RPL28	RPL10	OTUD6B-AS1	NRIP1	CENPN	CSTB	CD36	MTSS1	AP1S2	SLC1A3	LGALS1	RNASE6	ARID3A	MCL1	SOD2	RPL24
HLA-E	FKBP4	ARL4A	TSPYL4	CD44	FCER1G	RPL41	RPL41	PIP4K2A	RPL11	MCM5	ARRB2	PLAUR	AC090559.1	C15orf48	LILRB5	IDO1	LY86	GAS6	SF3B6	AC020916.1	PTMA
SUN2	MRPL18	GZMM	GPBP1	TCF7	TTC39B	RPL38	GIMAP7	MLLT6	PBXIP1	AURKB	BID	FTH1	SLC7A7	PLSCR1	CHCHD10	NAP1L1	ATP1B1	FADS1	WTAP	SELL	LMO4
UCP2	KLF6	AKNA	LRIF1	RELB	ZBTB38	LINC-PINT	IKZF2	GLS	CCNG2	DIAPH3	VSIR	THBS1	SLC31A2	NEAT1	CD4	CD302	SERPINF1	VASH2	SH3KBP1	FRY	RPL5
ENC1	IGF2R	NSMCE3	AC243960.1	AC058791.1	RHOC	TTC39C	RPS4Y1	ABHD3	TTC39C	HIST1H2AH	LIMS1	APLP2	C19orf38	VIM	GSN	LGALS3	VDR	CYBB	APBB1IP	PGD	AP1S3
PLEKHA1	KLF3	MCTP2	JUND	DUSP10	TRAF3IP3	TERF2IP	TLE5	CLDND1	AGPAT5	NCAPG2	CKS2	PLXDC2	BID	ZFYVE16	AXL	AXL	CYB5R3	ZBTB18	NIPBL	GK5	RPL39
FLNA	PLEKHA1	UBE2M	OFD1	IFFO2	PIP4K2A	RPLP2	C1orf21	HIST1H4C	KRT81	CDCA5	C1orf56	JAML	ATF3	DMXL2	TMEM176B	SAT1	KCNK6	SNX9	RIPOR2	SAT1	RPL30
PCED1B-AS1	CYTIP	GRAMD2B	FGFR1OP2	ARL5B	TRAF5	RORA	RPL18A	SNHG5	RPS18	BARD1	NME2	VAMP5	TNFSF13B	RILPL2	TMEM14C	AP1S2	EDEM1	CHAF1A	SETX	ADAM8	TIMP1
SPN	CCL5	MATK	ABHD3	IRF1	LINC01138	CXCR6	KLRC2	NEU1	RPLP0	NSD2	TGIF1	RNF130	C1QA	TGM2	FPR3	TMSB10	ETV6	GRN	GNB1	ALOX5AP	NDST2
PXN	PRDM1	RSL24D1	CCT2	SQSTM1	LBH	ZFP36	HCST	IER5	IFI44	GINS2	ATP6V0B	NEAT1	CD86	YBX3	HNMT	CDK2AP1	OAZ2	LAMP5	DHRS7	MCTP2	RPS11
UBE2F	PTPN12	CXCR6	PRKACB	N4BP2L1	PDCD4	TCF7	RPL13	MT-ND4L	TMIGD2	CDC6	MARCKSL1	C15orf48	CLEC12A	SAMSN1	FCHO2	SLC8A1	DPYSL2	CHML	ATP5MPL	ARL5B	LDHB
CYBA	LINC00861	GZMA	CD7	SPRY1	RBL2	SOCS1	RPL35	FKBP11	RPL37A	CCNA2	PPA1	CEBPB	ISG15	ASAH1	MPEG1	BASP1	SLAMF8	HVCN1	PAIP2	NEAT1	HES1
CHST2	HCP5	KLRC1	ATP1B1	CEMIP2	LY9	RPL23A	RIPOR2	CHORDC1	RPL18	UHRF1	PTK2B	CD163	HSBP1	WARS	IL18	AIF1	GNA15	ADAM19	SMAP2	CCDC126	EGR1

### Sheet: MNP
THBS1_M_c0	THBS1_M_c3	THBS1_M_c4	moDC_c6	Mac_c10	Mac_c17	cMono_c1	iMono_c7	ncMono_c9	ncMono_c15	cMono_c16	MyeNK_c2	MyeNK_c5	DC1_c13	DC2_c8	DC2_c12	migDC_c11	pDC1_c14	pDC2_c18
THBS1	S100A12	CD163	HSPA1B	SELENOP	APOE	CXCL10	CDKN1C	KLF2	P2RY1	IFI44L	GNLY	CCL5	CLEC9A	GPR183	FILIP1L	CXCL9	PTGDS	RBP4
CXCL2	S100A8	THBS1	CLEC10A	C1QC	SELENOP	GBP1	FCGR3A	LYPD2	ZBTB16	MTRNR2L1	GZMB	NKG7	DNASE1L3	FCER1A	CD1C	IDO1	IRF4	FGB
VCAN	S100A9	FKBP5	CD9	C1QB	C1QC	GBP5	SMIM25	CDKN1C	MTSS1	GBP5	KLRD1	GZMA	CPVL	NRARP	FCER1A	HLA-DQA2	GPR183	TTR
SERPINB2	VCAN	CLEC4E	HLA-DRB1	C1QA	C1QB	VAMP5	MS4A7	FCGR3A	LINC02432	XIST	CCL4	IL32	C1orf54	HLA-DQA1	SGK1	FSCN1	GZMB	FGG
IL1B	CSF3R	SAP30	CTSH	RNASE1	APOC1	MT2A	TCF7L2	JUN	TMTC1	WARS	NKG7	KLRB1	IDO1	CLEC10A	HLA-DQA1	LAMP3	SOX4	APOH
PHLDA1	LYZ	ZBTB16	CD74	SLC40A1	C1QA	HSPB1	SPN	RHOB	PTP4A3	ANKRD22	TSC22D3	IFNG	CPNE3	HLA-DQB1	HLA-DRB1	PALM2-AKAP2	JCHAIN	ORM1
LUCAT1	MNDA	SAMSN1	FPR3	APOE	FTL	IFITM3	PECAM1	SMIM25	SMIM25	APOBEC3A	KLRB1	KLRD1	SNX3	HLA-DPB1	CD1E	CD1B	TCF4	CCL14
PPIF	AC020656.1	NLRP3	TXNIP	MRC1	SLC40A1	TNFSF10	LST1	HES1	PKP2	GBP1	CCL5	CST7	WDFY4	CD1C	HLA-DPB1	TVP23A	PPP1R14B	VTN
S100A8	FCN1	NUDT16	VSIG4	DAB2	RNASE1	HSPD1	LYPD2	HSPA1B	LST1	SERPING1	ANXA1	GNLY	HLA-DQA1	ARL4C	RGS1	HAPLN3	CCDC50	FGA
NAMPT	PLBD1	ACSL1	IL18	MAF	OTOA	ISG15	NAP1L1	LST1	NUDT16	SAMD4A	CXCR4	CTSW	TACSTD2	HLA-DRA	HLA-DQB1	PPA1	TCL1A	GSTA1
S100A9	CTSS	CPM	FCGR2B	FOLR2	GPNMB	WARS	LYN	TCF7L2	INSR	IFI6	HLA-B	GZMK	HLA-DQB1	SPIB	HLA-DPA1	CCR7	C12orf75	SPARC
SLC2A3	MEGF9	LYZ	YWHAH	LGMN	YBX1	IRF1	LILRB2	DNAJB1	TTC9	VAMP5	RPS27A	CD7	HLA-DPB1	HLA-DPA1	CLEC10A	CD1E	ITM2C	GNG11
THBD	CD36	TREM1	HLA-DPB1	CD14	FOLR2	APOBEC3A	IFITM2	IER5	FCGR3A	GCH1	B2M	PRF1	CADM1	NR4A3	HLA-DRA	HLA-DRA	UGCG	FGL1
S100A12	TKT	TLR2	HLA-DMB	MS4A4A	TREM2	ZFAND2A	CFD	NAP1L1	RPS19	PLAC8	CDC37	TRDC	CST3	HLA-DRB1	CAVIN2	CLEC10A	LDLRAD4	IGFBP4
PROK2	NEAT1	SMAP2	CCR2	GPR34	DAB2	HSPH1	LILRA5	DNAJA1	RRAS	ISG15	PAIP2	ETS1	DUSP4	DUSP4	IL1R2	GSN	IL3RA	KNG1
MAFB	APLP2	TSPO	GSN	A2M	TMSB4X	BAG3	CD52	BAG3	FKBP5	OASL	GABARAPL2	KLRK1	LGALS2	NR4A2	FCGR2B	TMSB10	CLIC3	RARRES2
ATP2B1	NUP214	SLC11A1	HSPB1	LYVE1	NPC2	CALHM6	MTSS1	MTSS1	COTL1	MAP3K7CL	SNRPB	CD247	HLA-DPA1	CD74	IL18	HLA-DRB5	EGLN3	CALD1
PLAUR	CSTA	RBP7	MRC1	STAB1	LGMN	HSP90AA1	POU2F2	CFD	CNIH4	NCF1	SSR2	XCL2	NRARP	FCGR2B	SRGAP1	CD1C	PLD4	ORM2
C5AR1	TSPO	FPR1	HLA-DOA	SLCO2B1	CD63	XIST	JPT1	HSPA1A	RHOC	MYOF	HNRNPF	GZMM	RAB7B	ETV3	AXL	CD40	MZB1	SERPINC1
IER3	S100A6	CD93	FZD2	CD163	CD68	NCF1	C5AR1	DNAJB4	PAG1	CLU	PSMA1	IL2RB	CD74	HLA-DMA	PKIB	PKIB	TPM2	TM4SF1
EREG	NCF2	UPP1	HLA-DMA	MS4A6A	SPP1	PLAC8	RHOC	HSP90AA1	SLC44A2	STAT1	ATP5PF	PYHIN1	HLA-DRB1	IL1R2	KLF9	GBP1	PMEPA1	HPX
AC020656.1	TALDO1	SRGAP1	HLA-DRA	LIPA	A2M	HSPE1	PAPSS2	PECAM1	RPL8	SLAMF7	LAMTOR5	TRBC1	S100B	CD86	SLC38A1	GPR157	LILRA4	GC
BASP1	CDA	JDP2	ADAM28	NRP1	CTSD	PLAAT4	PILRA	NR4A1	GFOD1	DYSF	NDUFC2	GZMH	SHTN1	MAT2A	USP53	CLIC2	SEC61B	AGT
CCR1	CLEC4E	IRAK3	RPS18	MSR1	TYROBP	ANKRD22	ZNF703	CACYBP	CD79B	IFITM1	C18orf32	TRBC2	CCND1	CSF2RA	NDRG2	HLA-DPB1	IRF7	TIMP3
TIMP1	MT-ND1	ELL2	PEA15	PLD3	PRDX1	GBP2	PAG1	SOD1	TCF7L2	APOL6	PRDX6	FGFBP2	XCR1	RALA	PKP2	CD74	SEL1L3	CFH
CXCL3	2,00 VNN	SLA	GPRIN3	LILRB5	PLD3	PSME2	COTL1	COTL1	C5AR2	GBP4	JTB	KLRF1	RGS10	PKIB	AL138899.1	IL7R	APP	PRAP1
AQP9	MGST1	RAB31	SERPINH1	FCGBP	FTH1	LAP3	LYST	TENT5A	TESC	TYMP	GNAI3	CCL4	GPR157	CST3	DEPTOR	SPIB	SPIB	ANGPTL3
ZFYVE16	CRISPLD2	HMGB2	HLA-DQB1	CSF1R	CTSB	STAT1	PPP1R17	DNAJA4	LILRB2	OAS3	PRPF38B	HSPA6	FNBP1	PPA1	CHKA	HLA-DQA1	SCT	RAMP2
OLR1	PLCB1	SLC25A37	RPL37A	HLA-DRB1	BRI3	GBP4	IFITM3	FAM110A	MTPN	AIM2	SF1	HLA-C	HLA-DOB	RNASE6	PLD4	PTMS	BCL11A	ITIH2
DUSP6	RBP7	SLC1A3	KCTD12	APOC1	PLA2G7	HSP90AB1	LFNG	RHOC	APH1B	GBP2	DDX39B	GZMB	CLNK	RGS1	BIN1	LAP3	IRF8	IGFBP2
VMP1	FPR1	SPTLC2	IL13RA1	VSIG4	GPR34	DNAJB1	SERPINA1	POU2F2	SPN	FFAR2	OSTF1	HLA-A	RUBCNL	RPS29	AC092809.2	CYP2S1	SERPINF1	ADH1A
HIF1A	HSPA1B	AZI2	SAMHD1	FCGRT	PTMS	DNAJA1	TNFRSF1B	LYST	SLC35E3	IFITM3	SSBP1	B2M	NET1	TIPARP	AKR1C3	TRABD2A	DUSP5	AZGP1
ATP13A3	CD14	VCAN	GPNMB	GPNMB	CREG1	PSMB9	ASAH1	LILRB2	ARL4A	FCGR1A	SELENOF	MALAT1	BATF3	ATP1B1	SH3BP4	HLA-DQB1	DERL3	2,00 F
KDM6B	PGD	IRS2	HLA-DPA1	FRMD4B	TPT1	FCGR1A	SIGLEC10	HES4	NAP1L1	PARP9	SPCS2	CD69	TMSB4X	GRASP	IL18R1	HLA-DPA1	LIME1	CNN3
VEGFA	EVI2B	PKP2	MYCL	ITM2B	CD81	SLAMF7	LILRB1	CHORDC1	CYTIP	IFI30	VAPA	SELENOF	CDK2AP1	GPAT3	AKR1C1	PSME2	KRT5	NUPR1
SLC11A1	CYP1B1	METTL7A	MS4A6A	MERTK	FCGRT	TYMP	RASSF5	SERPINA1	MYO1G	LAP3	ERH	HSPA1A	FLT3	AXL	CD74	RAB30	CLEC4C	CAV1
CD93	DPYD	PRKAG2-AS1	RPL36A	ADAP2	GNAS	HSPA8	AC090559.1	NAAA	SIDT2	CTSL	VPS29	DDX39B	ENPP1	FPR3	IL13RA1	ACTB	POLB	RBP1
LYZ	SLC25A37	MMP19	SLC8A1	CD81	GYPC	SOD2	PTP4A2	MTPN	SERPINA1	PLAAT4	SRP9	SNRPD3	PTMS	RPS11	FMN1	C15orf48	LINC00996	S100A16
SOD2	EVI2A	PHC2	TENT5A	LPAR6	HLA-DPA1	BCL2A1	IFI30	SIGLEC10	TSC22D3	MX2	REEP5	LMAN2	MZT2A	RPS18	FKBP5	IL4I1	ALOX5AP	CFI
GK	ASGR1	SGMS2	PTMS	SLC1A3	HLA-DPB1	ICAM1	CYTIP	BIN2	FPR2	TGM2	RBMX	NDUFA3	CAMK2D	SATB1	GSN	TSPAN33	MAP1A	APOC3
CD44	LRRK2	INSR	IER5	CD74	FABP5	XAF1	PTPN6	RRAS	SYTL1	LIMK2	TMED10	HSPA1B	EGLN3	PRMT9	LTC4S	CST7	CD2AP	CRIP2
CD300E	CDC42EP2	LINC02207	CTNND1	FCHO2	CSTB	IL1RN	PTPRC	CKB	1,00 VNN	RNF213	8,00 LSM	GTF3A	TSPAN33	CIITA	NHSL1	CXCL10	SLC7A5	AMBP
IL1RN	AGTPBP1	RPL8	FCER1A	IGF1	VAMP8	CA2	LRRC25	SPN	CKB	LCP2	ANAPC16	TRMT112	SLAMF7	RPL38	AFF3	TRAF1	SMPD3	TFPI
PHACTR1	CD302	ALOX15B	HLA-DQA1	F13A1	MS4A4A	MRPL18	PSAP	SIDT2	SLC31A2	PSME2	RBX1	RAD21	CYB5R3	CCND2	CD1B	GBP4	TSPAN13	SLC9A3R2
SRGN	CPD	FMN1	HSPA6	CREG1	TUBA1B	PTGES3	CMTM6	ABI3	ZFAND5	LY6E	RAP1A	TAF1D	C1orf21	IL13RA1	GRASP	MMP9	LRRC26	PLS3
CEBPB	DNAJB1	FCAR	JUN	ARHGAP18	VEGFB	IFIT2	SELPLG	SLC2A6	SMAP2	SAMD9L	ARF6	OSTF1	P2RY14	AC004687.1	RNASE6	GEM	RUBCN	FABP1
TPM4	ZDHHC20	CD302	SLC4A7	NPC2	MSR1	EPSTI1	MTPN	ITGAL	KCNAB2	TNFSF10	DAD1	TRIM22	CCSER1	ENHO	TMEM156	C12orf45	SLC15A4	HULC
CCRL2	GCA	CEBPD	ALCAM	FRMD4A	C1orf54	TNF	FAM110A	CD79B	ATP6V0C	OAS2	TGFB1	CMC1	DENND1B	HLA-DOA	AL136987.1	EPSTI1	PTCRA	FN1
ANPEP	PLP2	S100A12	ARHGAP18	AXL	AIF1	PLEKHO1	HES4	CALML4	LILRA5	FPR2	SCP2	BSG	KIF16B	RPS23	SERPINF1	CCND1	RASD1	APOB
G0S2	METTL9	ROCK1	MEF2A	PLTP	LIPA	SNX10	FCER1G	TIAM2	ARHGAP29	PARP14	SNHG6	NSD1	CD59	RPS21	DUSP4	HSPB1	MYBL2	SELENOP
EHD1	CD44	RPS14	SRGAP3	EPB41L2	GPX4	TMSB10	FAM49A	JUP	IFITM2	TAP1	KMT2E	TPR	HDAC9	RPL27A	PALD1	STAT1	STMN1	APOC2
CD55	FBXL5	CSTA	DNAJA4	CXCL12	NPL	FCGR1B	CSF1R	PTP4A3	HPGD	MT2A	MRFAP1	CHMP4A	TMEM14A	GPR157	MRPL3	ATP1B1	CXCR3	AHSG
TREM1	DMXL2	CLEC4D	CST3	LTC4S	MS4A6A	UBE2L6	RAP1B	ADGRE1	CDH23	SELL	ZNF706	KDM5A	CYP2S1	RCC2	VSIG4	IGFLR1	COBLL1	TF
HBEGF	CAST	C5AR1	MGAT4A	CD84	BLVRB	ATOX1	SEC14L1	AC104809.2	MBD2	XAF1	RBM8A	PA2G4	P2RY10	EIF2AK4	NUDT16	TUBA1B	NIBAN3	APOA1
FPR1	USP15	THBD	CD1C	SPRED1	CD59	AIF1	MBD2	AL158212.2	JPT1	STAT2	HNRNPH3	PDCD10	PNMA1	RPL37	CHPT1	NECTIN2	HIVEP1	IFI27
LITAF	AQP9	LINC00937	TCEAL4	TREM2	TMSB10	TENT5A	CYSLTR2	SLC44A2	TSPAN14	SPATA13	SPCS1	BIRC6	SERPINF1	RPL13A	GPR183	FCGR2B	TRAF4	KRT18
CD14	RAB27A	DNMBP	LPAR6	TSPAN4	LGALS3	FKBP4	WARS	NEURL1	MS4A7	FCGR1B	RAB1A	BPTF	ASB2	RPL37A	HERPUD1	NET1	PPM1K	AKR1C1
MCEMP1	TREM1	CEBPB	TLR6	FPR3	CD74	S100A11	NAAA	ZNF703	RIPOR2	AQP9	SEC14L1	TRA2B	FKBP1B	SPINT2	CEBPD	FABP5	P2RY14	KRT8
GPCPD1	MBOAT7	RPLP1	LTC4S	LAIR1	RPL12	DNAJA4	SNX18	LYN	PKN1	PSMB9	RAB5IF	PAIP2	LIMA1	AFF3	RPS2	CTSH	SEMA7A	APOA2
ACSL1	LDLR	FAR2	LIPA	GATM	MAF	IFI6	RRAS	MAP3K1	STXBP2	UBE2L6	OSTC	RBMX	AIM2	CD1E	FLT3	TAP1	INPP4A	CFB
GPAT3	KCNE3	ABHD5	CCDC88A	RGL1	SERF2	TNFAIP2	AIF1	RABGAP1L	NACA	EPSTI1	SELENOT	EPC1	LRRCC1	BORCS5	C12orf45	SLC41A2	FCHSD2	HP
CTNNB1	NRGN	RILPL2	APEX1	CCDC152	IGSF6	DOK2	SIDT2	STXBP2	NAAA	DDX60L	UFC1	LSM14A	DBN1	RPS6	EPB41L2	DAPP1	OFD1	CLU
ETS2	NRG1	VAPA	RPL35	IGSF21	CALM3	FCGR3A	LILRA1	MRPL18	OAZ1	CD300E	GLRX	R3HDM2	PLEKHA5	RPL23A	A2M	ARHGAP10	VEGFB	APOC1
TNFRSF1B	HSPH1	ACSL3	FRMD4B	CD209	AKR1B1	MARCKS	PTGES	TSPAN14	CD48	PSMA4	SF3B6	LUC7L2	VAC14	TMEM273	CPM	EBI3	ZFAT	ALB
CYP1B1	RTN3	CHPT1	NUCKS1	NRP2	FCER1G	APOL6	FTH1	SYTL1	FAM117B	ERAP2	DPP7	1,00 AMD	BTLA	ARHGAP5	INSR	LGALS2	NUCB2	PLPP3
APLP2	S100A4	BLVRB	LGALS2	ITSN1	CTSZ	SERF2	TESC	DEDD2	C19orf38	S100A6	SFT2D1	U2SURP	NME4	RPS27	SRGAP2B	ARHGAP22	N4BP2L1	APOE
MCL1	FGR	SRGAP2	RNASE6	SESN1	RBM17	HLA-DRB5	RPS19	SLC24A4	PHC2	NAMPT	ENSA	THRAP3	PTK2	RPS16	GCLC	HLA-DRB1	CYB561A3	BEX3
FCN1	SLC11A1	LAPTM5	PID1	ETV5	LARP7	PARP14	MYO1G	CGAS	WAC-AS1	ETV7	PPP2CA	YIPF4	GCSAM	PXDC1	ALOX5AP	B2M	AFF3	PTGR1
RABGEF1	LTA4H	PTEN	CIITA	CD163L1	RPL35	RIPK2	MAPKAPK3	LILRA1	PPM1N	DTX3L	TRMT112	STRAP	ADAM28	PLD4	CXCR4	BAG3	NEK8	EPHX1
JMJD1C	MPEG1	CD36	HMGN1	GAS6	RAB13	ZC3HAV1	RXRA	S1PR4	AIF1	TNFRSF1B	G3BP2	TIAL1	LYRM4	FLT3	BCL2	HLA-DOB	VASH2	PLPP1
BTG1	LRP1	PER1	CD1D	EPS8	RPLP1	PSMB10	MT-CO2	ICAM4	CFD	CTSS	RNPS1	HMGN3	PLCD1	ADAM28	ALCAM	TNFAIP8	RBM38	ARHGAP29
PNPLA8	AGTRAP	CAPG	RPS11	GFRA2	ATP6V1F	HSPA1A	ADGRE1	TPPP3	SLC7A7	SLC11A1	SLC3A2	KDM2A	NAV1	NDRG2	TMEM14C	SPATS2L	LAMP5	AKR1C3
ITGAX	SNAI1	S100A9	SPINT2	OSBPL1A	PEBP1	GBP3	SLC24A4	LINC02432	MAPKAPK3	HERC5	MACF1	TBL1XR1	SEPTIN11	HLA-DQB2	RPS5	CTSZ	GNG7	S100A13
LIMS1	BST1	KLF9	RPLP0	EBI3	HLA-DMA	LY6E	ITGAL	SVIL	KCNE1	FCN1	TOMM22	ANAPC5	NDRG2	IRF4	RPS3	DUSP4	AHI1	CAVIN2
CSF3R	HSPA1A	GAPDH	VEGFB	TMEM37	HLA-DRA	FCER1G	CHST2	AIF1	CD37	TIMP1	UBE2D2	UHMK1	SLC46A3	BCL7A	HLA-DMA	HSPD1	GRAMD1B	RNASE1
SAMSN1	TMEM71	PLBD1	OTULINL	PDGFC	ITM2B	PSMB8	GCH1	C19orf38	WASF2	GNS	RAN	PRMT2	AGPAT1	CACNA2D3	CDK2AP1	HLA-DMA	LY9	PRXL2A
MNDA	CRTAP	APLP2	CACNA2D3	ABCC5	ATOX1	CARD16	ICAM2	ZFAND2A	SIGLEC10	SAT1	LINC01578	SELENOW	ZEB1	P2RY14	HLA-DOA	AFDN	CHAF1A	ALDH1A1
SLA	NAIP	FCN1	PKIB	ITGB5	EPB41L2	IFIT3	PPM1F	LRRC25	ABHD5	TMSB10	DCTN3	IK	GNG7	BAIAP2	ARHGAP18	MRC1	CDYL	CD59
NR4A3	VMP1	VEGFA	RPS24	PDGFB	NTAN1	STIP1	TPPP3	PPM1N	LYPD2	IFI35	EPC1	CDK12	CCDC126	SATB1-AS1	PDGFB	MCOLN2	ADAM19	EPAS1
KLF10	TMEM154	IL13RA1	RPL37	WLS	DBI	ALAS1	CALML4	CD48	IRAK3	MX1	UQCRFS1	FNBP4	PPY	AC092809.2	PPP1R14A	PXDC1	PACSIN1	CYB5A
PNP	CD93	RPS13	SIRPA	SDC3	ARPC1B	GIMAP4	MT-CO1	TESC	BIN2	FYB1	TXNDC17	ECH1	BIN1	SLC38A1	SLAMF8	RALA	RUNX2	PDLIM1
OSM	HEBP2	IL1R2	HEXA	ADGRG6	SNX10	SMCO4	SH2D3C	AC090559.1	MT-CO2	ISG20	MAPK1IP1L	RALBP1	CD226	CYP2S1	PEBP1	SUB1	AC024560.5	IFITM3
KYNU	CFP	RIT1	GATM	SCN1B	CD9	CTSL	CKB	MYO1G	HIGD2A	RSAD2	KDELR2	SPON2	FBXO27	PON2	SLC41A2	PFKP	AC007952.4	A2M
FTH1	SELL	1,00 TOP	ZNF217	SLC7A8	ATP5F1E	P2RX7	CD79B	CSF1R	PECAM1	ECE1	TMEM59	ANAPC16	PAWR	P2RY10	CD72	POGLUT1	HYOU1	PTMS
IL6R	ARHGAP26	TKT	CREBL2	PER3	CST3	CGAS	PTP4A3	HMOX1	OAS1	EHD1	CNBP	YTHDC1	PLPP1	C12orf75	TSPAN33	SLAMF7	DNASE1L3	C3
SERPINB9	SORL1	KCTD12	TNFAIP8	SIGLEC1	NENF	SERPING1	CLIP4	PILRA	KLF9	IFI44	TERF2IP	ARL6IP1	RAB30	IL18R1	NET1	HLA-DOA	GAS6	HYAL2
LCP2	LILRB3	MRPL3	CCDC112	CMKLR1	PPIA	IFI44L	AC104809.2	OAS1	S100A4	B4GALT5	PDCD6	RBM4	MCOLN2	MOB3B	RPS23	PEA15	SIDT1	IL32
PLSCR1	CKAP4	MEGF9	RBPJ	ME1	GTF2A2	CACYBP	TIAM2	CDKN2D	MRPS35	PLEK	SRI	IRF9	SEMA7A	RPL36	RPS3A	P2RY14	TXNDC5	PEBP1
LPCAT1	LGALS2	NRGN	ZFP36L2	RHOBTB3	MRC1	NUDC	NEURL1	UNC119	CLIP4	DUSP6	JOSD1	C9orf78	NEGR1	HLA-DMB	SAP30	IL2RG	SLC38A1	TSC22D1
CTSS	HSD17B11	S100A8	TMEM14C	PLA2G15	GAPDH	MYOF	SYTL1	LTB	ITM2B	C5AR1	SNU13	JUN	DPP4	HIC1	EEF1B2	MTHFD2	SCN9A	RIDA
DMXL2	HSP90AA1	MFSD1	CEBPA	SRGAP3	VSIG4	TAP1	CHST7	DENND10	S1PR4	FAM20A	TAF7	ARHGAP45	PLPP3	CCDC50	SMAP2	FPR3	PIM2	NRP1
RANBP2	SULT1A1	AGTRAP	DBNDD2	EMP2	TSPAN4	GLRX	AL158212.2	C11orf21	TBC1D8	RNF149	DDX24	IAH1	PLEKHM3	EZR	RPL10	LMNA	EPHB1	CES1
BACH1	CYBB	RPL29	RPL36	RAB3IL1	DNPH1	FTL	SLC44A2	CTSS	POU2F2	LCP1	H2AFV	CARD8	AP1S3	CDK2AP1	RPL10A	TXN	SNRPN	SERPING1
MAP3K8	BAG3	ITGA5	PPA1	BLNK	MARCKS	RNF213	CYFIP2	IFITM2	TAGLN	PLAUR	SRP19	NCOR1	ITGB7	RPL26	RPS7	VOPP1	ABHD15	MGST1
FOSL2	CYP27A1	MCL1	KCNK6	OLFML2B	HLA-DQA1	PRRG4	ADGRE3	PAG1	VSIR	HLA-DRB5	CDC42SE2	C9orf16	PPP1R3G	GSN	SPINT2	SAMD9L	PRXL2A	SPTBN1
SPAG9	BLVRB	PLIN2	RPL13	PLXDC1	RNASEK	GCH1	TNFRSF8	CYFIP2	LILRA1	EGR3	ATP5IF1	HP1BP3	SLC2A1	NET1	EEF1G	ATOX1	LINC02812	CD81
PTPRE	C9orf72	RPS16	CPVL	HRH1	GABARAP	NMI	RAB37	MS4A7	DRAP1	FCER1G	RBM5	SLTM	REPIN1	RPL34	RPL15	ACTG1	AC023590.1	DNASE1L3
FLNA	IRAK3	UBALD2	AHR	ADORA3	C1D	SECTM1	OAS1	PHTF2	PILRA	CCR1	UBE2N	ABCF1	CLCN4	REV3L	GLO1	HSP90AA1	PHEX	ID3
TGIF1	TNFAIP2	ARL4A	RGS10	CNRIP1	NAA38	COX5B	TAGLN	CUX1	ZNF706	LYN	CUTA	BRD7	NUBPL	SEPTIN6	OGFRL1	SERPINH1	BLNK	RAB13
CD36	SERPINA1	BST1	JAML	MMP14	FUCA1	TRAPPC5	VMO1	CTSC	ICAM3	ITPRIP	RPL22L1	HNRNPL	SERPINF2	HMGN1	RPS14	HSPE1	SEPHS1	ID1
Red	neutrophil-like
Burgundy	early neutro
Blue	monocyte

### Sheet: Mac
KC_c4	IL1B_Mac_c6	TRM2_c5	TRM1_c0	TAM2_c2	TAM1_c1	TAM3_c3
CD5L	FOSL2	CLEC4E	LPAR6	HSPA1B	FTL	LPL
MARCO	SOCS3	FKBP5	MEF2C	DNAJA4	VIM	CD9
FTL	NR4A3	CPM	ZFP36L1	BAG3	CSTB	SLC16A10
TMSB4X	HBEGF	ZBTB16	PTPRC	HSPB1	LGALS1	CADM1
TMSB10	NR4A2	FCER1A	NAIP	HSPA1A	GAPDH	TREM2
FTH1	KLF4	PDK4	DDX17	MAF	FTH1	USP53
PLAC8	PDE4B	SH3BP5	SLC4A7	SERPINH1	APOC1	CAPG
SRRM1	RASGEF1B	PSTPIP2	LUC7L3	TENT5A	YBX1	CD109
XRN2	PLAUR	NUDT16	MEF2A	HES1	S100A11	SLC1A3
RBM17	FOSB	TSC22D3	MT-ND3	DNAJB1	SERF2	SGK1
SGK3	CD83	INSR	CD14	IER5	TMSB10	ACSL1
YBX1	ZNF331	SMAP2	ATM	ZFP36L1	TMSB4X	ITGAX
DDX46	NAMPT	HRH2	VPS13C	LILRB5	BRI3	RGS1
AIF1	ATF3	CST3	SLC9A9	HRH1	SH3BGRL3	SLC16A3
RANBP1	GRASP	PKP2	KANSL1	HSP90AA1	FABP5	SLC31A2
UBE2V1	LGALS2	CHKA	MAF	NRP1	ATP5F1E	CD81
CRBN	KDM6B	WASF2	ITGA4	HSPH1	LGALS3	GPNMB
RAB8B	PHACTR1	AL138899,1	ITPR2	HSPA6	PPDPF	FKBP5
HADHB	STX11	RPS10	ENTPD1	LINC00996	OAZ1	SAP30
RWDD1	TREM1	NFKBIA	CTNND1	MPEG1	ANXA2	LIMS1
BTF3L4	JUNB	CD163	PARP14	LPAR6	MYL6	ARHGAP10
C1QB	SRGN	CEBPD	PNISR	CYTH4	S100A10	TSC22D3
VAPA	AC020656,1	SAP30	N4BP2L2	WWP1	NUPR1	CLEC11A
CNTLN	MCL1	NCOA4	IL10RA	LYVE1	DBI	ABL2
METAP2	SLC2A3	HLA-B	SAMHD1	SPRED1	NME2	ARID5B
WDR70	ARL5B	P2RY14	MT-ND4L	SELENOP	RPLP1	CPM
PSMA4	IL1B	CELF2	QKI	CCDC144A	TUBA1B	SPP1
DNAJC2	CKS2	GFRA2	MTRNR2L12	DUSP6	APOE	PDXK
APOL6	MIDN	ARRDC3	STAB1	CD209	S100A6	KCNE1
ARPC1B	NR4A1	KLF2	ZEB2	SASH1	ATP6V1F	ANKRD28
STOM	ZFP36	TXNIP	MYO1F	RHOB	RPS12	CTSH
GTF2F2	CSRNP1	JUN	MARCH1	PAX8-AS1	RPL28	CLN8
AKIRIN1	RILPL2	MTRNR2L8	P2RY13	JUN	CAPG	PLXDC2
TCEAL4	CREM	ANKRD22	MPEG1	FRMD4B	UBA52	PLIN2
VCAM1	ARL4A	IL6ST	SON	CD163L1	IFI30	ALOX5AP
UQCRFS1	CXCL2	MRC1	TLR4	CD93	PRDX1	HERPUD1
NUCB1	ETV3	HLA-DPA1	LRP1	FSCN1	CALM3	RGCC
PSMA6	PPP1R15B	MEGF9	SHPRH	DNAJB4	SPP1	PLD4
CKS2	DUSP2	OGFRL1	GARS-DT	PPP1R15A	CD52	PHLDA1
MRPL18	SELENOK	CD74	HELZ	CACYBP	OST4	FAM118A
IK	CHMP1B	HLA-DQA1	FTX	PLCG2	MIF	OLR1
C1D	IER2	ZFAND5	TGFBR1	SLC40A1	GPX4	FGR
LARP7	AC020916,1	SOCS1	WSB1	ZFAND2A	TXN	KCNMA1
SHTN1	OSM	CD1C	PTPRE	DAB2	PFN1	ANXA2
EIF1B	ATP1B3	HERPUD1	CHD9	PTPRE	ATOX1	ALCAM
YPEL3	THBS1	EAF2	MBNL1	STON2	VAMP8	CXCR4
PSMD8	LINC-PINT	VSIR	SPRED1	MRC1	CTSD	GCLC
C1QA	RABGEF1	DDIT4	FPR3	UTRN	RPL35	SLC3A2
PDCD4	SGK1	HLA-DRB1	GPR65	CHORDC1	RPL12	KLF6
NUDC	NFKBIZ	SPTLC2	CIITA	SETX	TYROBP	NFIL3
PCBD1	JUND	FGL2	KCNK6	CCDC152	RPL8	RASGEF1B
SELENOP	CDKN1A	IL1R2	ARGLU1	ITGA4	UQCR11	C3
RSL24D1	C9orf72	SLA	RNF213	HSPD1	OTOA	LMNA
NDUFS3	FOS	RPS26	ST8SIA4	TBC1D9	HINT1	GK
GOLGA2	IER3	HLA-DPB1	CYTH4	PRKCA	RPLP0	PLXNC1
PRELID1	SYAP1	KLF6	MDM4	MKNK1	RPS2	FILIP1L
NAGK	GLA	KLF9	FRMD4B	NR4A1	ACTG1	VIM
ARL5B	SERTAD1	HLA-DQB1	LILRB1	ITPR2	RPL41	GSN
UCHL5	METRNL	CCL4	SETX	CLK1	RPS28	A2M
UBE2M	PLSCR1	SRGAP2B	RB1	NKRF	POMP	GPR183
MS4A7	BTG2	FRAT1	CD93	TSEN34	S100A4	SLAMF8
COMT	NRARP	KLF4	TTC14	PER3	RPS19	SERPINF1
WDR83OS	SDS	RASSF4	UTRN	STAB1	SELENOW	ARHGAP18
GTF2A2	RGS2	RNASE6	MT-ND5	MEF2C	ATP5MD	SRGAP2B
DOK2	NFE2L2	DUSP1	GTF2I	TLR4	RNASEK	AKAP13
CDK2AP1	MAT2A	CLEC10A	C6orf62	OAZ2	RPS3	ZBTB16
AP1S2	JMY	FILIP1L	SRRM2	CCL8	RPS15	NUDT16
YWHAQ	PPP1R15A	SESN1	AOAH	OLMALINC	GSTP1	FBP1
CBR1	AVPI1	SLAMF8	SLCO2B1	TSPYL2	TREM2	FABP5
DECR1	C5AR1	CD302	GIMAP8	IRF8	PLA2G7	SRGAP1
CCNK	GTF2B	TMEM236	BMP2K	CHST15	GNG5	NEAT1
CST3	GZF1	PDGFB	NCKAP1L	CREB5	PPIA	PLK3
PRKCB	DDX5	MAFB	MBP	NR1D2	ELOB	LSP1
SLIRP	SOD2	FOS	NEAT1	MAPKAPK2	ACTB	PER1
FUNDC2	HES4	ARRDC2	BOD1L1	IER5L	LSP1	HAVCR2
REX1BD	IL1RN	DEPTOR	KMT2A	MALAT1	CFL1	ASAH1
CHMP4B	ELF1	JAML	IFI16	IRF2BP2	MT2A	DBI
RBX1	MYADM	CHPT1	LBR	CLTC	SLC25A5	APOE
CFP	GK	SRGAP2	LAT2	TCF7L2	CHCHD2	LAPTM5
PSMB10	ID3	BTN3A2	HP1BP3	GATM	RPS20	DOCK4
NDUFB3	PFKFB3	PALM2-AKAP2	YIPF4	MERTK	NDUFA4	CTSD
FCGRT	BCAS2	MAN1A1	KIAA1109	GAS2L3	RPL14	ATP6V0B
PDLIM2	EIF4A3	BIRC3	TXNIP	NRIP1	GABARAP	REL
PPP1CC	CHD1	KLF7	CLEC7A	TRA2B	RPL19	CHST11
NDUFA2	PRMT9	SARAF	PCM1	ANKRD12	ARPC3	SLC11A1
CHCHD5	CLEC10A	HLA-DRA	LYST	EP300	COX7C	LGALS1
CCDC90B	BTG1	SLC1A3	RUNX1	ABCA1	SRP14	HLA-DQB1
POLR2J	MAFF	GPR34	TNFSF10	ADAP2	LDHA	KLF9
EIF2S2	AL355881,1	RBPJ	ITSN2	GADD45B	RPL31	HLA-DRB1
GNPDA1	H3F3B	DNAJB1	TLR1	SH2B3	UQCRB	PLA2G7
NECAP2	NFIL3	RCAN1	SLC8A1	RGL1	RPL24	HTRA1
PSMC2	CXCR4	HCST	ATP8B4	TCEAL9	CD68	SELENOS
SET	PTGS2	RHOBTB3	ZNF106	CSF1R	RPL27A	TANC2
PRDX5	DUSP4	MRPL3	TNFAIP2	VPS13C	COX4I1	CD44
LY96	EGR2	GCNT1	ATP2B1	ITGAV	POLR2L	ZFP36L2
RNF114	GNA13	MIS18BP1	GIMAP7	SULT1A1	RPL36	ATP6V1F
MCUR1	EGR3	GADD45B	CYBB	MBNL1	NDUFB2	S100A10
NPL	TSC22D2	ROCK1	CX3CR1	TRIB1	RPL10A	RSRP1
SMS	UBE2S	SSH2	CFLAR	TGFBR1	GUK1	C5AR1
ZCRB1	EGR1	SIAH2	MGAT4A	CD14	NPC2	IL4I1

### Sheet: DC
DC1_c2	DC2_c0	DC2_c1	DC2_c4	DC2_c5	migDC_c7	AS_DC_c8	pDC_c3	pDC_c6
CLEC9A	IFI30	FKBP5	GBP5	NRG1	CCL19	SIGLEC6	GZMB	PTCRA
CPNE3	SLC2A3	NUDT16	FCGR1B	HLA-DQA2	LAD1	LTK	TCL1A	LRRC26
C1orf54	HBEGF	SRGAP1	GBP1	MTRNR2L8	ADAM12	HAMP	CLIC3	JCHAIN
DNASE1L3	CD86	ZBTB16	FCGR1A	MMP9	SYNPO2	SPOCK2	MZB1	NIBAN3
SNX3	RPL38	SAP30	PLAAT4	EREG	CD200	BDKRB2	TPM2	MZB1
CPVL	FCER1A	SMAP2	VAMP5	AC020656.1	TREML1	CD5	LILRA4	GZMB
TACSTD2	MS4A7	CPM	IFITM3	SOD2	NRXN2	VASN	KRT5	LINC00996
CADM1	PHACTR1	CD163	ETV7	BAG3	NCCRP1	CDH1	LIME1	MAP1A
WDFY4	MT-ND3	SLC1A3	TNFSF10	C15orf48	SLC22A23	AC026369.3	SCT	SCT
RAB7B	PLAUR	FILIP1L	PSME2	EPB41L3	ST8SIA1	MED12L	DERL3	LIME1
XCR1	SRGN	CEBPD	MTRNR2L1	DRAM1	SYNPO	PPP1R14A	JCHAIN	SHD
CCND1	NAMPT	KLF9	TMSB10	ATP13A3	LAMP3	AC007381.1	LINC00996	TPM2
CLNK	STX11	TLR2	LAP3	C5AR1	HSD11B1-AS1	NUMBL	SMPD3	LILRA4
RUBCNL	HIF1A	CHKA	GBP2	FCN1	SLCO5A1	CD22	MYBL2	NEK8
ENPP1	CCND2	IRAK3	MT2A	G0S2	IL7R	PLS3	CLEC4C	DERL3
HLA-DOB	GPAT3	TSC22D3	GBP4	GBP5	RARRES2	IGSF10	LRRC26	AC104024.1
C1orf21	FTH1	CLEC4E	C1QB	MRC1	HMSD	LILRA4	MAP1A	COBLL1
AIM2	MAT2A	PSTPIP2	S100A11	IFITM3	NRP2	SCN9A	PTCRA	CLEC4C
TMEM14A	PTPRC	NLRP3	XIST	THBS1	GNG11	GPR153	COBLL1	SMPD3
FKBP1B	MT-ATP6	ITM2B	SERF2	LAMP3	UBD	GPR146	NIBAN3	CLIC3
SLC24A4	FCGR2B	INSR	ALB	SIPA1L1	ARNTL2	SPIB	VASH2	PTGDS
DBN1	CACNA2D3	PKP2	STAT1	IGF2BP2	BICDL1	SEPTIN6	ZFAT	AC097375.1
PPY	PLSCR1	IL18	WARS	VEGFA	PSD3	ECE1	LAMP5	EPHB1
PAWR	ATP2B1	CAVIN2	XAF1	TWISTNB	ACHE	IL3RA	PACSIN1	TSPAN13
FBXO27	NR4A2	CEBPB	APOL6	TMEM176B	FSCN1	LINC02762	PHEX	TCL1A
NCALD	MT-CO1	DEPTOR	CARD16	LDLR	SOCS2	CLEC4C	SCAMP5	AC011893.1
CLCN4	TMEM273	GPR34	CXCL10	DNAJA4	EDARADD	RNF213-AS1	TLR9	IL3RA
IDO1	MNDA	FMN1	AHSG	GBP1	CCR7	DAB2	NEK8	ZFAT
SHTN1	MT-ND4	PLIN2	SERPING1	PLA2G7	PLCL1	PLAAT3	EPHB1	CPLX1
PNMA1	ENHO	SGK1	PSMB9	LILRB2	ANKRD33B	C12orf75	PMEPA1	LINC02812
CCDC126	FPR3	VSIG4	IFI6	PDE3B	S1PR1	TSEN54	IL3RA	LAMP5
PLCD1	ZFYVE16	LAPTM5	UBE2L6	B3GNT5	TMEM176A	PLAC8	SLC35F3	PHEX
GCSAM	TNFRSF1B	IFNGR1	ANKRD22	LUCAT1	CD274	SEPTIN9	AC097375.1	PACSIN1
CAMK2D	TIMP1	CD1E	FCER1G	GBP4	IL32	APP	C12orf75	C12orf75
CD74	REV3L	SLC31A2	TYMP	ITGAX	ARHGAP10	LLGL2	SLC15A4	HSP90AA1
ANPEP	ARL4A	AKR1C1	HSPB1	HSPA1B	SLC1A2	BHLHE40	CXCR3	HSPA1A
VAC14	FXYD5	CHPT1	EPSTI1	APOBEC3A	LIMCH1	AXL	IRF4	MIR155HG
TMSB4X	CSF3R	CD302	IGSF6	LILRA5	TNFRSF9	UPK3A	TSPAN13	PTPRS
FNBP1	PLXDC2	PRKAG2-AS1	CALHM6	NEAT1	TNFRSF11A	RPS11	TMIGD2	ITM2C
BATF3	CLEC4A	SRGAP2B	HLA-DRB5	DSC2	WNT5B	RNF141	ITM2C	SPON2
SNX22	RPS4Y1	AKR1C3	CA2	NINJ1	EBI3	SULF2	ASIP	CCDC50
BTLA	MT-CO2	SLA	PSMB8	GBP2	LOR	SUSD1	CUX2	TMIGD2
GYPC	CLEC10A	JDP2	PAK1	PARP14	ENO3	S100A10	RUBCN	AC023590.1
PLPP3	ITGAX	SH3PXD2B	BAG3	HSPA1A	BIRC3	GAS6	PTPRS	IRF7
FUCA1	CEBPD	OGFRL1	GBP3	NABP1	TMEM176B	SELL	RASD1	SEC61B
DPP4	SATB1	C3AR1	LY6E	PTP4A2	RAB9A	PTGDS	SEL1L3	MYBL2
DYSF	NFE2L2	CD1C	C1QA	MCF2L2	PDCD1LG2	CD2	SCN9A	HSPH1
LINC02206	VEGFA	IL13RA1	B2M	TNFAIP2	LINC01857	SLC1A4	APP	HSPE1
TSPAN2	ANXA1	NHSL1	ISG15	ANPEP	POGLUT1	LILRB4	TCF4	LINC01226
RGS10	LITAF	ZFP36L2	LGALS3BP	TVP23A	MREG	TCF4	CYP46A1	TCF4
TOX	NCF2	HCLS1	PRELID1	LAP3	MGLL	PLP2	PLD4	WNT10A
ASB2	FOSB	FGD4	PSMB10	HIF1A	MARCKS	AC023590.1	LINC01226	PPP1R14B
PPP1R3G	IL13RA1	PTEN	SH3BGRL3	VCAN	PLEKHG1	DAPK2	GLT1D1	AL121944.1
PTK2	SAMSN1	HMGB2	HSP90AA1	TMEM176A	IDO1	DRAP1	PRXL2A	SMIM5
NAAA	RPS29	A2M	SAMD9L	SDC2	MARCKSL1	SLC20A1	IRF7	NUCB2
GSTP1	FAM102B	HLA-DRB1	NDUFA12	FTL	KDM2B	CLIC3	INPP4A	SLC32A1
RHEX	NRARP	MRPL3	IRF1	LAMB3	ARHGAP22	SCT	LINC02812	SPCS1
CYB5R3	LST1	NCOA4	PARP9	VMP1	TXN	MYL12A	SMIM5	SERPINF1
CD59	CEBPB	ROCK1	HSPD1	HSPH1	GPX4	KLF3	RBM38	SLC35F3
LGALS2	METRNL	FCGR2A	TENT5A	DNAJB6	NMRK1	MYO1E	EGLN3	PLXNA4
SEPHS2	MIDN	DUSP1	HSPA6	B4GALT5	TBC1D4	GPR160	VIPR2	PLAC8
S100A10	CD1D	KCTD12	HSPE1	GPR84	ADORA2A	CHAF1A	AC023590.1	IRF4
LACC1	IFITM2	SESN1	LST1	WARS	IL15	ZEB1	SEC61B	UGCG
HLA-B	SLC8A1	WASF2	ASCL2	BIRC3	NUB1	ATF5	WNT10A	DNAJB6
KIF16B	HIC1	SRGAP2	APOA2	AC092069.1	HOPX	CFD	PPP1R14B	DNAJB1
PPT1	OLR1	IRS2	DOK2	FPR3	TVP23A	PROC	PFKFB2	KRT5
ICAM3	CYTIP	CSGALNACT1	HSP90AB1	STAT1	MTSS1	CCND3	SLA2	ASIP
CST3	ENTPD1	SPTLC2	PTGES3	HSPE1	CHST7	TNNI2	CCDC50	SLC15A4
GPR31	PRCP	PABPC4	CALM1	DNAJB1	MAP3K14	TRPM4	CCDC183	HSPD1
ACTG1	IL1R2	ETS2	CSTB	CXCL9	CCL22	PLXNA4	NUCB2	HSPA1B
NAP1L1	PPP1CB	CELF2	CASP1	IER3	ARAP2	ITGAL	AMN	1,00 ERN
6,00 LSM	TPT1	SARAF	HSBP1	CFP	LY75	SLC7A5	KCNK10	VASH2
RAB32	FCGR2A	PRKCH	POMP	PTGIR	TMSB10	NR3C1	CD2AP	HSP90AB1
MZT2A	ARL4C	AXL	HAPLN3	TNFSF13B	H6PD	MKNK2	NRP1	TTC39A
DGAT2	MT-ND5	GCLC	RHEBL1	CXCL10	B2M	SAMHD1	POLB	LILRB4
ASAP1	PILRA	PALLD	COX5B	DMXL2	RAB8B	LRRFIP1	PTGDS	ALOX5AP
TJP2	GPRIN3	VSIR	IFIT3	HSPD1	TRAFD1	LILRA5	ATP13A2	RUBCN
CCSER1	TREM1	IL1R2	NMI	HSP90AA1	CYB5A	VCL	SHD	DNAJA4
CSRP1	OSM	ITSN1	PSMA4	IL7R	DAPP1	LTB	PLXNA4	AEBP1
EEF1B2	CHD1	FCER1A	MNDA	FPR1	TUBB	CYB561A3	AC007381.1	PMEPA1
RPLP1	ELF1	CSF1R	PSMB3	DNAJB4	GABARAPL2	NIBAN1	IGF2R	PLD4
APOL1	RCC2	TNFSF12	NAGK	NFKBIE	JADE3	CRIP1	UGCG	STAP1
HLA-DPA1	RILPL2	UPP1	ZFAND2A	STARD4	MMD	EPHB1	ABHD15	APP
OAZ2	RUNX3	USP53	GLRX	CD44	GSTP1	MAP4K4	SOX4	RAB11FIP1
COX7C	GABARAPL1	RHOB	FKBP4	CD300E	GRSF1	ANXA2	AEBP1	CYB561A3
LIMA1	MEF2C	RPL29	GLIPR2	CGAS	DSG2	THBD	GRAMD1B	UBB
PLEKHM3	CSTA	FOS	AP1S2	IL1R1	GCSAM	FAM160A1	SELENOS	SH3PXD2A
LRRCC1	MT-CO3	MFSD1	CD1C	APOL6	KIF2A	CX3CR1	PLAC8	GRAMD1B
HLA-C	CFP	ARHGAP18	GSTO1	ATOX1	NDE1	CARD11	BCL11A	SLITRK5
HLA-DPB1	CASP1	RPL8	MRPL18	IFI6	L3MBTL4	XYLT1	SLC7A5	BCL11A
LRRK2	IGSF6	RAB31	LYSMD2	GCH1	BCL2L14	PCED1B-AS1	SIDT1	SCAMP5
BIK	LIMS1	RAC1	SELENOW	HSPB1	CCL17	YWHAZ	ARMH1	PPM1K
UCP2	CTNND1	TBXAS1	ACTB	NECTIN2	HILPDA	ATP2B4	PPM1K	CUX2
ACTN1	JUNB	RNF130	CACYBP	CFD	ZFAS1	IRF4	SELL	NECTIN1
TSPAN33	GZF1	INTS10	HLA-A	PLSCR1	CRIP1	CORO1A	CYB561A3	STMN1
NEGR1	KLF4	PDGFC	PSME1	SMIM25	TNFAIP2	TP53I11	SLC20A1	HSP90B1
MYL6	SATB1-AS1	CD81	MYOF	KLF2	LRRFIP2	CCDC50	COL24A1	CHORDC1
ACTB	TIPARP	CD84	DNAJA4	MS4A7	PSEN2	CD55	RRBP1	MALAT1
RPS21	IL1B	FXYD5	GIMAP4	TNFRSF10D	BTG1	GALNT3	PLP2	MAPKAPK2
SLC46A3	CD1C	MAFB	DRAP1	SNAI1	TUBA1C	LGMN	AC024560.5	SLC7A5
