## Supplemental Tables for "TREM1^+^ regulatory myeloid cells expand in steatohepatitis-HCC and associate with poor prognosis and therapeutic resistance to immune checkpoint blockade": Table S5_signatures.xlsx

### Sheet: GD
GD_4genes
CD3D
CD3E
TRDC
TRGC2

### Sheet: NK
NK_15genes
KLF2
GZMA
LGALS1
ZEB2
SELL
CMA1
ITGA4
PRF1
IL18RAP
EOMES
SCIMP
ITGAM
ITGA2
PLEK
CD247

### Sheet: Mac
Mac_6genes	TRM	TAM
SELENOP	LIPA	LGALS3
C1QA	FOLR2	FABP5
FOLR2	MRC1	HAVCR2
APOE	SIGLEC1	TREM2
CD81	HES1	SPP1
TREM2	LYVE1	CD9
		GPNMB
		PLA2G7
		LPL

### Sheet: THBS1_M
THBS1_M_10genes
THBS1
TREM1
S100A12
SERPINB2
OLR1
SAP30
PHLDA1
MEGF9
VEGFA
VCAN

### Sheet: Granulo
Neutrophils	Mast	Basophils
FCGR3B	CTSG	IL4
PTGS2	TPSAB1	CLC
PROK2	CMA1	AKAP12
S100P	TPSB2	EREG
CXCL8	HPGDS	CSF2RB
NAMPT	KIT	HDC
	HPGDS	IL3RA
	CPA3	FCER1A

### Sheet: DC
cDC_core	pDC_core
CD1C	CLEC4C
CLEC9A	GZMB
CLEC10A	IL3RA
IDO1	JCHAIN
LAMP3	LILRA4
	MZB1
