## Supplemental Tables for "TREM1^+^ regulatory myeloid cells expand in steatohepatitis-HCC and associate with poor prognosis and therapeutic resistance to immune checkpoint blockade": Table S7_Visium web summary.xlsx

### Sheet: CHC#20
	Web Summary
Number of Spot Under Tissue	2.261
Mean Reads per Spot	106.789
Median Genes per Spot	5.882
Number of Reads	241,449,550
Valid barcodes	96.5%
Valid UMI	99.9%
Sequencing Saturation	57.2%
Mean Reads Under Tissue per Spot	96.664
Median UMI Counts per Spot	34.526
Median Genes per Spot	5.882
Total Genes Detected	24.458

### Sheet: CHC#23
	Web Summary
Number of Spot Under Tissue	1.987
Mean Reads per Spot	152.092
Median Genes per Spot	4.954
Number of Reads	302,206,089
Valid barcodes	96.3%
Valid UMI	99.8%
Sequencing Saturation	0.74
Mean Reads Under Tissue per Spot	136.45
Median UMI Counts per Spot	26.017
Median Genes per Spot	4.954
Total Genes Detected	22.751
