## Supplemental Tables for "TREM1^+^ regulatory myeloid cells expand in steatohepatitis-HCC and associate with poor prognosis and therapeutic resistance to immune checkpoint blockade": Table S8_Data Processing_summary .xlsx

### Sheet: Summary
Table S8
Sample	Cell input	Estimated number of Cells (cellRanger6.1.0)	Number of cells after cleaning 1	Number of cells after doublet removal	Total Recovery (from loading to doublet removal)	Percentage of loss from CellRanger to doublet removal
TS12	15000	2958	2452	2387	15.9133	19.3036
CHC12	15000	6585	5177	4957	33.0467	24.7229
TS13	15000	5949	5276	5058	33.72	14.9773
CHC13	15000	6450	5360	5111	34.0733	20.7597
TS14	15000	5397	4808	4564	30.4267	15.4345
CHC14	15000	3692	2013	1953	13.02	47.1018
TS16	15000	8589	7757	7288	48.5867	15.1473
CHC16	15000	7773	6751	6396	42.64	17.7152
TS17	15000	6999	6328	6019	40.1267	14.002
CHC17	15000	5371	4537	4363	29.0867	18.7675
TS18	15000	7260	5427	5102	34.0133	29.7245
CHC18	15000	5405	4431	4239	28.26	21.5726
TS19	15000	2098	1736	1710	11.4	18.4938
CHC19	15000	2774	1856	1836	12.24	33.814
TS20	15000	8872	7799	7398	49.32	16.6141
CHC20	15000	7584	6573	6212	41.4133	18.0907
TS23	15000	5250	4902	4691	31.2733	10.6476
CHC23	15000	5942	5494	5281	35.2067	11.1242
TS24	15000	7082	5833	5592	37.28	21.0393
CHC24	15000	7547	6445	6072	40.48	19.5442
